# Sequence-to-function modeling uncovers the context-specific grammar of *Drosophila* chromatin insulation

**DOI:** 10.64898/2026.06.15.732488

**Authors:** Brendan Wang, Gabriel Dolsten, Wenfan Ke, Wuwei Zhang, Anton V. Persikov, Xin Yang Bing, Xiao Li, Miki Fujioka, James B. Jaynes, Amina Kurbidaeva, Tiffany Park, Mona Singh, Michael S. Levine, Paul Schedl, Yuri Pritykin

**Affiliations:** Lewis-Sigler Institute for Integrative Genomics, Princeton University, Princeton, NJ 08544, USA; Department of Computer Science, Princeton University, Princeton, NJ 08540, USA; Center for Computational Biology, Flatiron Institute, Simons Foundation, New York, NY 10010, USA; Department of Molecular Biology, Princeton University, Princeton, NJ 08544, USA; Department of Biochemistry and Molecular Biology, Thomas Jefferson University, Philadelphia, PA 19107, USA; Center for Genomics and Systems Biology, New York University, New York, NY 10003, USA

## Abstract

Chromatin is organized into self-interacting topologically associating domains partitioned by boundary elements that insulate adjacent domains and restrict regulatory interactions. Yet, how sequence context and combinations of factors dictate boundary strength remains incompletely understood. Here we present Domino, a deep learning framework that maps genomic sequences to quantitative insulation scores defined directly from single-nucleosome resolution *Drosophila melanogaster* Micro-C data. Unlike traditional transcription factor motif scanning, Domino captures broad sequence context to resolve the functional contributions of individual sequence elements. We validate model predictions through experimental perturbations of insulator sequences. Model interpretation yields insulation-associated motifs genome-wide. Across 7,311 embryonic boundaries, Domino reveals a comprehensive insulation grammar defined by just 24 primary motifs that account for 59% of the boundaries, with an average of only two motifs per motif-containing boundary. Beyond known factors, we identify the zinc-finger proteins Trem, CG4854 and CG17385 as previously unreported insulation factors. We uncover distance– and orientation-dependent motif synergy, including a strict orientation preference of the prominent architectural factor M1BP. Finally, Domino traces tissue-specific shifts in the insulator landscape from the embryo to larval and adult brains, nominating new brain-specific insulation motifs. In sum, Domino provides a generalizable framework for decoding the regulatory logic of 3D genome architecture.
