## Supplementary Table S1 for "Sequence-to-function modeling uncovers the context-specific grammar of *Drosophila* chromatin insulation"

### Sheet: Micro-C
Tissue	Condition	GEO Accession	Use case	Number of contacts	Source	PMID
nc14 embryo	Wild type	GSM5224834	Replicate set 1 (Fig 1)	205532878	Batut et al., 2022, Science	35113722
nc14 embryo	Wild type	GSM5224835	Replicate set 1 (Fig 1)	275390433	Batut et al., 2022, Science	35113722
nc14 embryo	Wild type	GSM5857710	Replicate set 1 (Fig 1)	266739095	Levo et al., 2022, Nature	35508662
nc14 embryo	Wild type	GSM5857711	Replicate set 1 (Fig 1)	241116159	Levo et al., 2022, Nature	35508662
nc14 embryo	Wild type	GSM5857713	Replicate set 1 (Fig 1)	384866845	Levo et al., 2022, Nature	35508662
nc14 embryo	Wild type	GSM5269164	Replicate set 1 (Fig 1)	171750380	Levo et al., 2022, Nature	35508662
nc14 embryo	Wild type	GSM8229629	Replicate set 1 (Fig 1)	65587238	Dolsten et al. 2025, Cell Genomics	40957418
nc14 embryo	Wild type	GSM8229630	Replicate set 1 (Fig 1)	57193239	Dolsten et al. 2025, Cell Genomics	40957418
nc14 embryo	Wild type	GSM8229631	Replicate set 1 (Fig 1)	45901484	Dolsten et al. 2025, Cell Genomics	40957418
nc14 embryo	Wild type	GSM8229632	Replicate set 1 (Fig 1)	124715205	Dolsten et al. 2025, Cell Genomics	40957418
nc14 embryo	Wild type		Replicate set 1 (Fig 1)	84322518	This study
nc14 embryo	Wild type	GSM8229641	Replicate set 2 (Fig 1)	86219682	Dolsten et al. 2025, Cell Genomics	40957418
nc14 embryo	Wild type	GSM8229642	Replicate set 2 (Fig 1)	69153425	Dolsten et al. 2025, Cell Genomics	40957418
nc14 embryo	Wild type	GSM8229643	Replicate set 2 (Fig 1)	133556856	Dolsten et al. 2025, Cell Genomics	40957418
nc14 embryo	Wild type	GSM8229644	Replicate set 2 (Fig 1)	117049616	Dolsten et al. 2025, Cell Genomics	40957418
nc14 embryo	Wild type		Replicate set 2 (Fig 1)	94855966	This study
nc14 embryo	Wild type		Replicate set 2 (Fig 1)	86642375	This study
nc14 embryo	Wild type		Replicate set 2 (Fig 1)	94855966	This study
nc14 embryo	Wild type		Replicate set 2 (Fig 1)	119177919	This study
st14 embryo	Wild type		Domino validation (Fig 3)	445890165	This study
st14 embryo	Wild type		Domino validation (Fig 3)	734506572	This study
st14 embryo	CG4854 KO		Domino validation (Fig 3)	749946080	This study
st14 embryo	CG4854 KO		Domino validation (Fig 3)	398497802	This study
st14 embryo	CG4854 KO		Domino validation (Fig 3)	844389628	This study
st14 embryo	trem KO		Domino validation (Fig 3)	307445490	This study
st14 embryo	trem KO		Domino validation (Fig 3)	322765484	This study
st14 embryo	trem KO		Domino validation (Fig 3)	31168741	This study
st14 embryo	G-eimoh-L	GSE263229	Domino validation (Fig 3)	87815388	Bing et al., 2024, eLife	39110499
st14 embryo	G-eimoh-L	GSE263229	Domino validation (Fig 3)	116016897	Bing et al., 2024, eLife	39110499
st14 embryo	G-eimoh-L	GSE330020	Domino validation (Fig 3)	5083002	Ke et al., 2026, bioRxiv
st14 embryo	G-eimoh-L	GSE330020	Domino validation (Fig 3)	29917180	Ke et al., 2026, bioRxiv
st14 embryo	G-eimoh-L	GSE330020	Domino validation (Fig 3)	149003544	Ke et al., 2026, bioRxiv
st14 embryo	G-nhomie-L	GSE330020	Domino validation (Fig 3)	101821549	Ke et al., 2026, bioRxiv
st14 embryo	G-nhomie-L	GSE330020	Domino validation (Fig 3)	129403602	Ke et al., 2026, bioRxiv
st14 embryo	G-eimoh(ΔM8)L		Domino validation (Fig 3)	152222837	This study
st14 embryo	G-eimoh(ΔM8)L		Domino validation (Fig 3)	148408005	This study
st14 embryo	G-eimoh(ΔM8)L		Domino validation (Fig 3)	119241988	This study
st14 embryo	G-nhomie(ΔM8)L		Domino validation (Fig 3)	129341170	This study
st14 embryo	G-nhomie(ΔM8)L		Domino validation (Fig 3)	133466489	This study
st14 embryo	G-nhomie(ΔM8)L		Domino validation (Fig 3)	110397933	This study
st14 embryo	nhomie (reference)	GSE263270	Domino validation (Fig 1)	813049373	Ke et al., 2024, eLife	39110491
st14 embryo	homie (h)	GSE263270	Domino validation (Fig 1)	315682924	Ke et al., 2024, eLife	39110491
st14 embryo	nhomie inverted (nh_inverted)	GSE263270	Domino validation (Fig 1)	562583838	Ke et al., 2024, eLife	39110491
st14 embryo	lambda	GSE263270	Domino validation (Fig 1)	448785695	Ke et al., 2024, eLife	39110491
Larval brain	Wild type	GSM7113848	Brain analysis (Fig 7)	149473085	Mohana et al. 2023, Cell	37536338
Larval brain	Wild type	GSM7113849	Brain analysis (Fig 7)	122091142	Mohana et al. 2023, Cell	37536338
Larval brain	Delta POZ	GSM7113852	Brain analysis (Fig 7)	111075476	Mohana et al. 2023, Cell	37536338
Larval brain	Delta POZ	GSM7113853	Brain analysis (Fig 7)	80890981	Mohana et al. 2023, Cell	37536338
Adult brain	Wild type	GSM7113850	Brain analysis (Fig 7)	228381549	Mohana et al. 2023, Cell	37536338
Adult brain	Wild type	GSM7113851	Brain analysis (Fig 7)	182853330	Mohana et al. 2023, Cell	37536338

### Sheet: ChIP-seq
Sample	SRA Accession	Target	Replicate	Assay Type	Biosample	Layout
Trem_rep1	SRR28098327	Trem	1	ChIP	0-14hr	Single-end
Trem_rep2	SRR28098328	Trem	2	ChIP	0-14hr	Single-end
Trem_rep3	SRR28098329	Trem	3	ChIP	0-14hr	Single-end
Trem_input_rep1	SRR28098430	Trem_input	1	ChIP	0-14hr	Single-end
CG4854_rep1	SRR28101928	CG4854	1	ChIP	0-24hr	Single-end
CG4854_rep2	SRR28101926	CG4854	2	ChIP	0-24hr	Single-end
CG4854_input_rep1	SRR28098295	CG4854_input	1	Input	0-24hr	Single-end
CG17385_rep1	SRR28098901	CG17385	1	ChIP	0-24hr	Single-end
CG17385_rep2	SRR28098902	CG17385	2	ChIP	0-24hr	Single-end
CG17385_rep3	SRR28098903	CG17385	3	ChIP	0-24hr	Single-end
CG17385_input_rep1	SRR28100543	CG17385_input	1	Input	0-24hr	Single-end
BEAF-32_rep1	SRR317185	BEAF-32	1	ChIP	Kc167	Single-end
suHw_rep1	SRR317179	suHw	1	ChIP	Kc167	Single-end
CP190_rep1	SRR317176	CP190	1	ChIP	Kc167	Single-end
CTCF_rep1	SRR317182	CTCF	1	ChIP	Kc167	Single-end
Trl_rep1	SRR2031903	Trl	1	ChIP	2-4hr	Single-end
Zelda_rep1	SRR1779547	Zelda	1	ChIP	2-3hr	Single-end
Zelda_rep2	SRR1779551	Zelda	2	ChIP	2-3hr	Single-end
Pita_rep1	SRR3109310	Pita	1	ChIP	Kc167	Single-end
Ibf1_rep1	SRR3452733	Ibf1	1	ChIP	Kc167	Paired-end
Ibf2_rep1	SRR3452734	Ibf2	1	ChIP	Kc167	Paired-end
M1BP_rep1	SRR10759878	M1BP	1	ChIP	Kc167	Single-end
M1BP_rep2	SRR10759883	M1BP	2	ChIP	Kc167	Single-end
M1BP_rep3	SRR10759898	M1BP	3	ChIP	Kc167	Single-end
M1BP_rep4	SRR10759901	M1BP	4	ChIP	Kc167	Single-end
Vostok_rep1	SRR28099424	Vostok	1	ChIP	0-16hr	Single-end
Vostok_rep2	SRR28099425	Vostok	2	ChIP	0-16hr	Single-end
Vostok_rep3	SRR28099426	Vostok	3	ChIP	0-16hr	Single-end
Mulberry_rep1	SRR28099286	Mulberry	1	ChIP	0-24hr	Single-end
Mulberry_rep2	SRR28099287	Mulberry	2	ChIP	0-24hr	Single-end
Trl_L3_brain_rep1	SRR31885709	Trl_L3_brain	1	ChIP	L3_brain	Paired-end
Trl_L3_brain_rep2	SRR31885708	Trl_L3_brain	2	ChIP	L3_brain	Paired-end
