## Supplementary File S2 for "Sequence-to-function modeling uncovers the context-specific grammar of *Drosophila* chromatin insulation": tomtom_AAG3_vs_4ZF_predictions.tsv

motif	p_val	q_val
CG17385-PA_zf2-5	2.297716272803285e-08	8.593458860284287e-06
CG17385-PB_zf2-5	2.297716272803285e-08	8.593458860284287e-06
CG17385-PB_zf3-6	6.637188412206285e-07	0.00012411542330825753
CG17385-PA_zf3-6	6.637188412206285e-07	0.00012411542330825753
jim-PF_zf5-8	0.0011838514482405138	0.038500907968865405
jim-PE_zf5-8	0.0011838514482405138	0.038500907968865405
jim-PI_zf4-7	0.0011838514482405138	0.038500907968865405
CG17359-PA_zf1-4	0.0007013484154702043	0.038500907968865405
jim-PE_zf1-4	0.0008795825045694317	0.038500907968865405
Blimp-1-PE_zf1-4	0.0010211396138107842	0.038500907968865405
jim-PC_zf1-4	0.0008795825045694317	0.038500907968865405
Blimp-1-PB_zf1-4	0.0010211396138107842	0.038500907968865405
Blimp-1-PF_zf1-4	0.0010211396138107842	0.038500907968865405
jim-PF_zf1-4	0.0008795825045694317	0.038500907968865405
Blimp-1-PC_zf1-4	0.0010211396138107842	0.038500907968865405
Blimp-1-PD_zf1-4	0.0010211396138107842	0.038500907968865405
jim-PD_zf1-4	0.0008795825045694317	0.038500907968865405
jim-PC_zf5-8	0.0011838514482405138	0.038500907968865405
Blimp-1-PA_zf1-4	0.0010211396138107842	0.038500907968865405
jim-PG_zf4-7	0.0011838514482405138	0.038500907968865405
jim-PH_zf1-4	0.0008795825045694317	0.038500907968865405
jim-PH_zf5-8	0.0011838514482405138	0.038500907968865405
jim-PD_zf5-8	0.0011838514482405138	0.038500907968865405
CG17385-PA_zf1-4	0.001965229989540629	0.05879968128705562
CG17385-PB_zf1-4	0.001965229989540629	0.05879968128705562
CG32772-PD_zf4-7	0.0026062532661109694	0.06722336010520708
CG32772-PF_zf4-7	0.0026062532661109694	0.06722336010520708
CG32772-PC_zf5-8	0.0026062532661109694	0.06722336010520708
CG32772-PE_zf5-8	0.0026062532661109694	0.06722336010520708
jim-PE_zf6-9	0.004826270447720882	0.09756892688905999
jim-PG_zf5-8	0.004826270447720882	0.09756892688905999
jim-PC_zf6-9	0.004826270447720882	0.09756892688905999
jim-PF_zf6-9	0.004826270447720882	0.09756892688905999
jim-PI_zf5-8	0.004826270447720882	0.09756892688905999
jim-PD_zf6-9	0.004826270447720882	0.09756892688905999
CG2202-PA_zf7-10	0.0039415953780096435	0.09756892688905999
jim-PH_zf6-9	0.004826270447720882	0.09756892688905999
rgr-PC_zf1-4	0.00765544165988985	0.14682744516916943
rgr-PA_zf1-4	0.00765544165988985	0.14682744516916943
sqz-PA_zf1-4	0.008166653501631593	0.1527164204805108
CG17328-PB_zf1-4	0.014406942236039333	0.18579987573374862
CG32772-PC_zf4-7	0.014406942236039333	0.18579987573374862
Clamp-PB_zf3-6	0.013543309673076598	0.18579987573374862
CG1602-PA_zf1-4	0.014406942236039333	0.18579987573374862
CG1602-PA_zf3-6	0.014406942236039333	0.18579987573374862
CG32772-PD_zf3-6	0.014406942236039333	0.18579987573374862
CG32772-PD_zf2-5	0.013543309673076598	0.18579987573374862
Aef1-PD_zf1-4	0.012727454448428155	0.18579987573374862
CG32772-PE_zf3-6	0.013543309673076598	0.18579987573374862
Aef1-PC_zf1-4	0.012727454448428155	0.18579987573374862
Aef1-PA_zf1-4	0.012727454448428155	0.18579987573374862
Aef1-PB_zf1-4	0.012727454448428155	0.18579987573374862
CG32772-PE_zf4-7	0.014406942236039333	0.18579987573374862
CG32772-PF_zf3-6	0.014406942236039333	0.18579987573374862
CG32772-PF_zf2-5	0.013543309673076598	0.18579987573374862
Clamp-PA_zf3-6	0.013543309673076598	0.18579987573374862
CG17328-PA_zf1-4	0.014406942236039333	0.18579987573374862
CG32772-PC_zf3-6	0.013543309673076598	0.18579987573374862
CG12299-PA_zf7-10	0.015320837049716318	0.194237052765895
CG1602-PA_zf2-5	0.018390576496827515	0.22926918699378301
CG2202-PA_zf6-9	0.019532567305129644	0.23565097329414475
CG8944-PB_zf4-7	0.019532567305129644	0.23565097329414475
CG32767-PG_zf3-6	0.024776531293438486	0.25740063065961094
CG32767-PC_zf3-6	0.024776531293438486	0.25740063065961094
CG32772-PC_zf2-5	0.023357537204828138	0.25740063065961094
CG32772-PF_zf1-4	0.023357537204828138	0.25740063065961094
CG32772-PD_zf1-4	0.023357537204828138	0.25740063065961094
CG32767-PD_zf3-6	0.024776531293438486	0.25740063065961094
CG32767-PF_zf3-6	0.024776531293438486	0.25740063065961094
CG32767-PH_zf3-6	0.024776531293438486	0.25740063065961094
CG32767-PE_zf3-6	0.024776531293438486	0.25740063065961094
CG32772-PE_zf2-5	0.023357537204828138	0.25740063065961094
hb-PB_zf1-4	0.02627335020373034	0.2655738642214905
hb-PA_zf1-4	0.02627335020373034	0.2655738642214905
erm-PD_zf1-4	0.031268336185985346	0.2817917526158679
CG4730-PB_zf3-6	0.031268336185985346	0.2817917526158679
erm-PA_zf1-4	0.031268336185985346	0.2817917526158679
erm-PC_zf1-4	0.031268336185985346	0.2817917526158679
CG4730-PC_zf3-6	0.031268336185985346	0.2817917526158679
CG4730-PA_zf3-6	0.031268336185985346	0.2817917526158679
CG11398-PD_zf4-7	0.031268336185985346	0.2817917526158679
erm-PB_zf1-4	0.031268336185985346	0.2817917526158679
CG11398-PA_zf4-7	0.031268336185985346	0.2817917526158679
CG11398-PA_zf3-6	0.03710475470362318	0.3227250757943039
CG2202-PA_zf8-11	0.03710475470362318	0.3227250757943039
CG11398-PD_zf3-6	0.03710475470362318	0.3227250757943039
rgr-PA_zf2-5	0.039257313395974935	0.33368716386578695
rgr-PC_zf2-5	0.039257313395974935	0.33368716386578695
Opbp-PA_zf5-8	0.04152105951312057	0.34896351141364257
rn-PG_zf2-5	0.04390078930786634	0.34933819576897895
rn-PE_zf2-5	0.04390078930786634	0.34933819576897895
rn-PC_zf1-4	0.04390078930786634	0.34933819576897895
rn-PF_zf2-5	0.04390078930786634	0.34933819576897895
CG12299-PA_zf6-9	0.04390078930786634	0.34933819576897895
Neu2-PB_zf3-6	0.04902807650439367	0.38201042943006736
Neu2-PA_zf3-6	0.04902807650439367	0.38201042943006736
spdt-PB_zf1-4	0.05178591285679479	0.39127134158467175
CG32772-PE_zf1-4	0.05178591285679479	0.39127134158467175
CG32772-PC_zf1-4	0.05178591285679479	0.39127134158467175
CG11696-PA_zf2-5	0.054680285905150505	0.4090085385705258
CG4730-PC_zf2-5	0.057716663590706485	0.41528922973055793
cg-PA_zf2-5	0.06773433960845998	0.41528922973055793
cg-PD_zf2-5	0.06773433960845998	0.41528922973055793
cg-PN_zf2-5	0.06773433960845998	0.41528922973055793
CG17803-PA_zf4-7	0.06090063833366077	0.41528922973055793
CG17803-PB_zf4-7	0.06090063833366077	0.41528922973055793
cg-PB_zf2-5	0.06773433960845998	0.41528922973055793
cg-PF_zf2-5	0.06773433960845998	0.41528922973055793
cg-PC_zf2-5	0.06773433960845998	0.41528922973055793
CG4730-PB_zf2-5	0.057716663590706485	0.41528922973055793
CG10543-PG_zf3-6	0.06773433960845998	0.41528922973055793
cg-PK_zf2-5	0.06773433960845998	0.41528922973055793
CG10543-PF_zf3-6	0.06773433960845998	0.41528922973055793
CG10543-PE_zf3-6	0.06773433960845998	0.41528922973055793
cg-PM_zf2-5	0.06773433960845998	0.41528922973055793
cg-PI_zf2-5	0.06773433960845998	0.41528922973055793
CG11696-PA_zf3-6	0.06423792193924394	0.41528922973055793
CG10543-PD_zf3-6	0.06773433960845998	0.41528922973055793
CG10543-PA_zf3-6	0.06773433960845998	0.41528922973055793
cg-PL_zf2-5	0.06773433960845998	0.41528922973055793
CG4730-PA_zf2-5	0.057716663590706485	0.41528922973055793
cg-PJ_zf2-5	0.06773433960845998	0.41528922973055793
CTCF-PA_zf6-9	0.0713958229894629	0.43417947639120524
rn-PE_zf1-4	0.07522840220348737	0.4465940067318139
rn-PG_zf1-4	0.07522840220348737	0.4465940067318139
rn-PF_zf1-4	0.07522840220348737	0.4465940067318139
CG32772-PD_zf5-8	0.07923819677806276	0.4559243937691611
CG32772-PF_zf5-8	0.07923819677806276	0.4559243937691611
CG32772-PE_zf6-9	0.07923819677806276	0.4559243937691611
CG32772-PC_zf6-9	0.07923819677806276	0.4559243937691611
Saft-PA_zf8-11	0.08781429454999345	0.48655623943255627
Saft-PC_zf8-11	0.08781429454999345	0.48655623943255627
Saft-PD_zf4-7	0.08781429454999345	0.48655623943255627
CTCF-PA_zf7-10	0.08781429454999345	0.48655623943255627
Saft-PB_zf8-11	0.08781429454999345	0.48655623943255627
gl-PC_zf2-5	0.09239318555663756	0.48669086476313306
Clamp-PB_zf4-7	0.09239318555663756	0.48669086476313306
Clamp-PA_zf4-7	0.09239318555663756	0.48669086476313306
CG10274-PB_zf6-9	0.09239318555663756	0.48669086476313306
CG17568-PA_zf3-6	0.09239318555663756	0.48669086476313306
gl-PA_zf2-5	0.09239318555663756	0.48669086476313306
CG31388-PA_zf3-6	0.09239318555663756	0.48669086476313306
CG11398-PD_zf2-5	0.09717444065470249	0.5047672334008158
CG11398-PA_zf2-5	0.09717444065470249	0.5047672334008158
phol-PA_zf1-4	0.10736960124591854	0.5463432770880754
phol-PB_zf1-4	0.10736960124591854	0.5463432770880754
CG2712-PA_zf2-5	0.10736960124591854	0.5463432770880754
Kr-h1-PA_zf3-6	0.11279628764997607	0.5662525044441752
Kr-h1-PB_zf3-6	0.11279628764997607	0.5662525044441752
pho-PB_zf1-4	0.1184508610644377	0.5867632058026451
pho-PA_zf1-4	0.1184508610644377	0.5867632058026451
Saft-PD_zf3-6	0.15035937979123748	0.6014375191649499
trabl-PB_zf1-4	0.14347276267112652	0.6014375191649499
CG5245-PA_zf11-14	0.13046880007286465	0.6014375191649499
MTF-1-PC_zf3-6	0.13046880007286465	0.6014375191649499
rgr-PA_zf4-7	0.15035937979123748	0.6014375191649499
rgr-PC_zf4-7	0.15035937979123748	0.6014375191649499
cg-PJ_zf4-7	0.13684451494614502	0.6014375191649499
CG10543-PF_zf2-5	0.15035937979123748	0.6014375191649499
CG10543-PG_zf2-5	0.15035937979123748	0.6014375191649499
CG6254-PA_zf4-7	0.14347276267112652	0.6014375191649499
MTF-1-PA_zf3-6	0.13046880007286465	0.6014375191649499
MTF-1-PF_zf3-6	0.13046880007286465	0.6014375191649499
CG17568-PA_zf1-4	0.13046880007286465	0.6014375191649499
cg-PD_zf4-7	0.13684451494614502	0.6014375191649499
cg-PK_zf4-7	0.13684451494614502	0.6014375191649499
CG10543-PD_zf2-5	0.15035937979123748	0.6014375191649499
CG10543-PA_zf2-5	0.15035937979123748	0.6014375191649499
CG10543-PE_zf2-5	0.15035937979123748	0.6014375191649499
Saft-PA_zf7-10	0.15035937979123748	0.6014375191649499
Saft-PC_zf7-10	0.15035937979123748	0.6014375191649499
cg-PA_zf4-7	0.13684451494614502	0.6014375191649499
cg-PN_zf4-7	0.13684451494614502	0.6014375191649499
grau-PA_zf3-6	0.15035937979123748	0.6014375191649499
CG10959-PB_zf5-8	0.14347276267112652	0.6014375191649499
CG10959-PA_zf5-8	0.14347276267112652	0.6014375191649499
cg-PC_zf4-7	0.13684451494614502	0.6014375191649499
Kr-h1-PB_zf2-5	0.13046880007286465	0.6014375191649499
Saft-PB_zf7-10	0.15035937979123748	0.6014375191649499
Kr-h1-PA_zf2-5	0.13046880007286465	0.6014375191649499
cg-PF_zf4-7	0.13684451494614502	0.6014375191649499
cg-PB_zf4-7	0.13684451494614502	0.6014375191649499
CG1663-PA_zf3-6	0.15035937979123748	0.6014375191649499
cg-PL_zf4-7	0.13684451494614502	0.6014375191649499
cg-PI_zf4-7	0.13684451494614502	0.6014375191649499
cg-PM_zf4-7	0.13684451494614502	0.6014375191649499
CG6654-PA_zf5-8	0.12433962336038906	0.6014375191649499
CG1663-PA_zf2-5	0.15751001376506513	0.6104533175972472
CG18011-PA_zf12-15	0.15751001376506513	0.6104533175972472
prg-PA_zf1-4	0.15751001376506513	0.6104533175972472
prg-PB_zf1-4	0.15751001376506513	0.6104533175972472
Meics-PB_zf7-10	0.15751001376506513	0.6104533175972472
Meics-PA_zf7-10	0.15751001376506513	0.6104533175972472
CG8301-PA_zf8-11	0.16493009018684357	0.6326549100500461
grau-PA_zf2-5	0.16493009018684357	0.6326549100500461
cg-PK_zf3-6	0.18059895400856185	0.6402275715564184
cg-PN_zf3-6	0.18059895400856185	0.6402275715564184
cg-PC_zf3-6	0.18059895400856185	0.6402275715564184
cg-PI_zf3-6	0.18059895400856185	0.6402275715564184
cg-PF_zf3-6	0.18059895400856185	0.6402275715564184
cg-PB_zf3-6	0.18059895400856185	0.6402275715564184
cg-PM_zf3-6	0.18059895400856185	0.6402275715564184
cg-PL_zf3-6	0.18059895400856185	0.6402275715564184
Zif-PC_zf1-4	0.17262477818180144	0.6402275715564184
Plzf-PB_zf3-6	0.17262477818180144	0.6402275715564184
Plzf-PA_zf3-6	0.17262477818180144	0.6402275715564184
cg-PA_zf3-6	0.18059895400856185	0.6402275715564184
Zif-PB_zf1-4	0.17262477818180144	0.6402275715564184
cg-PD_zf3-6	0.18059895400856185	0.6402275715564184
Zif-PA_zf1-4	0.17262477818180144	0.6402275715564184
cg-PJ_zf3-6	0.18059895400856185	0.6402275715564184
erm-PC_zf2-5	0.18885716291988053	0.6509915108943347
CG31365-PA_zf2-5	0.18885716291988053	0.6509915108943347
CG12299-PA_zf4-7	0.18885716291988053	0.6509915108943347
erm-PA_zf2-5	0.18885716291988053	0.6509915108943347
erm-PD_zf2-5	0.18885716291988053	0.6509915108943347
erm-PB_zf2-5	0.18885716291988053	0.6509915108943347
grau-PA_zf1-4	0.20624196553651342	0.6649525440573795
mld-PE_zf5-8	0.19740357935218555	0.6649525440573795
CG2889-PB_zf6-9	0.20624196553651342	0.6649525440573795
D19B-PA_zf6-9	0.20624196553651342	0.6649525440573795
erm-PD_zf3-6	0.20624196553651342	0.6649525440573795
mld-PD_zf5-8	0.19740357935218555	0.6649525440573795
zf30C-PA_zf7-10	0.20624196553651342	0.6649525440573795
CG2889-PA_zf4-7	0.20624196553651342	0.6649525440573795
grau-PA_zf4-7	0.20624196553651342	0.6649525440573795
trem-PA_zf2-5	0.19740357935218555	0.6649525440573795
erm-PA_zf3-6	0.20624196553651342	0.6649525440573795
erm-PB_zf3-6	0.20624196553651342	0.6649525440573795
erm-PC_zf3-6	0.20624196553651342	0.6649525440573795
CG2889-PA_zf6-9	0.20624196553651342	0.6649525440573795
CG2889-PB_zf4-7	0.20624196553651342	0.6649525440573795
Opbp-PA_zf6-9	0.21537562864626303	0.6855360435208713
CG15073-PB_zf1-4	0.21537562864626303	0.6855360435208713
CG15073-PA_zf1-4	0.21537562864626303	0.6855360435208713
Saft-PA_zf1-4	0.22480737661993766	0.7035812456557045
CG6254-PA_zf3-6	0.22480737661993766	0.7035812456557045
Saft-PC_zf1-4	0.22480737661993766	0.7035812456557045
Saft-PB_zf1-4	0.22480737661993766	0.7035812456557045
mld-PD_zf3-6	0.23453947282397625	0.7189980560341567
mld-PE_zf3-6	0.23453947282397625	0.7189980560341567
CG12299-PA_zf3-6	0.23453947282397625	0.7189980560341567
mld-PF_zf3-6	0.23453947282397625	0.7189980560341567
mld-PA_zf3-6	0.23453947282397625	0.7189980560341567
Sry-delta-PA_zf1-4	0.24457358974801546	0.7202403351634471
wek-PA_zf1-4	0.24457358974801546	0.7202403351634471
wek-PB_zf1-4	0.24457358974801546	0.7202403351634471
CG18011-PA_zf14-17	0.24457358974801546	0.7202403351634471
CG10274-PB_zf5-8	0.24457358974801546	0.7202403351634471
ham-PH_zf2-5	0.24457358974801546	0.7202403351634471
ham-PG_zf2-5	0.24457358974801546	0.7202403351634471
ham-PB_zf2-5	0.24457358974801546	0.7202403351634471
ham-PD_zf2-5	0.24457358974801546	0.7202403351634471
wdn-PA_zf2-5	0.24457358974801546	0.7202403351634471
CG10147-PA_zf4-7	0.2549107619515809	0.7419192604660798
CG10147-PB_zf4-7	0.2549107619515809	0.7419192604660798
Odj-PA_zf2-5	0.2549107619515809	0.7419192604660798
sens-2-PB_zf2-5	0.2655513385092725	0.7581389358967017
CG18011-PA_zf11-14	0.2655513385092725	0.7581389358967017
sens-2-PA_zf2-5	0.2655513385092725	0.7581389358967017
opa-PA_zf1-4	0.2655513385092725	0.7581389358967017
opa-PB_zf1-4	0.2655513385092725	0.7581389358967017
D19A-PA_zf3-6	0.27649493523388846	0.7834023164960173
CG6654-PA_zf6-9	0.27649493523388846	0.7834023164960173
ouib-PA_zf1-4	0.2992857003878986	0.7927905340595085
CG2129-PA_zf6-9	0.2992857003878986	0.7927905340595085
cg-PC_zf5-8	0.323263519903944	0.7927905340595085
Saft-PD_zf1-4	0.31112800738013624	0.7927905340595085
CG44002-PA_zf2-5	0.2992857003878986	0.7927905340595085
Zif-PC_zf2-5	0.323263519903944	0.7927905340595085
CG17328-PB_zf2-5	0.2992857003878986	0.7927905340595085
CG17328-PA_zf2-5	0.2992857003878986	0.7927905340595085
Neu2-PB_zf2-5	0.2992857003878986	0.7927905340595085
wek-PB_zf2-5	0.2877403869824636	0.7927905340595085
Zif-PB_zf2-5	0.323263519903944	0.7927905340595085
Zif-PA_zf2-5	0.323263519903944	0.7927905340595085
Saft-PC_zf5-8	0.31112800738013624	0.7927905340595085
cg-PK_zf5-8	0.323263519903944	0.7927905340595085
cg-PN_zf5-8	0.323263519903944	0.7927905340595085
cg-PA_zf5-8	0.323263519903944	0.7927905340595085
CG1663-PA_zf1-4	0.323263519903944	0.7927905340595085
Saft-PB_zf5-8	0.31112800738013624	0.7927905340595085
CG18011-PA_zf13-16	0.2992857003878986	0.7927905340595085
su(Hw)-PC_zf6-9	0.31112800738013624	0.7927905340595085
CG1529-PC_zf3-6	0.2877403869824636	0.7927905340595085
CG1529-PD_zf3-6	0.2877403869824636	0.7927905340595085
cg-PF_zf5-8	0.323263519903944	0.7927905340595085
su(Hw)-PA_zf6-9	0.31112800738013624	0.7927905340595085
CG3281-PA_zf3-6	0.323263519903944	0.7927905340595085
Neu2-PA_zf2-5	0.2992857003878986	0.7927905340595085
Saft-PA_zf5-8	0.31112800738013624	0.7927905340595085
su(Hw)-PB_zf6-9	0.31112800738013624	0.7927905340595085
Plzf-PB_zf1-4	0.31112800738013624	0.7927905340595085
wek-PA_zf2-5	0.2877403869824636	0.7927905340595085
D19B-PA_zf4-7	0.2992857003878986	0.7927905340595085
cg-PL_zf5-8	0.323263519903944	0.7927905340595085
cg-PD_zf5-8	0.323263519903944	0.7927905340595085
cg-PI_zf5-8	0.323263519903944	0.7927905340595085
CG2202-PA_zf9-12	0.2992857003878986	0.7927905340595085
cg-PJ_zf5-8	0.323263519903944	0.7927905340595085
trabl-PB_zf2-5	0.323263519903944	0.7927905340595085
Plzf-PA_zf1-4	0.31112800738013624	0.7927905340595085
cg-PB_zf5-8	0.323263519903944	0.7927905340595085
cg-PM_zf5-8	0.323263519903944	0.7927905340595085
CG1529-PA_zf1-4	0.2877403869824636	0.7927905340595085
CG2889-PA_zf3-6	0.3356874862592122	0.817896546325377
CG2889-PB_zf3-6	0.3356874862592122	0.817896546325377
D19A-PA_zf4-7	0.3483941495327808	0.8299325600335032
D19B-PA_zf5-8	0.3483941495327808	0.8299325600335032
CG2889-PA_zf5-8	0.3483941495327808	0.8299325600335032
CG2889-PB_zf5-8	0.3483941495327808	0.8299325600335032
MTF-1-PC_zf2-5	0.3483941495327808	0.8299325600335032
MTF-1-PA_zf2-5	0.3483941495327808	0.8299325600335032
MTF-1-PF_zf2-5	0.3483941495327808	0.8299325600335032
Cf2-PA_zf4-7	0.37462728230447495	0.8389856501908601
ZIPIC-PA_zf1-4	0.37462728230447495	0.8389856501908601
su(Hw)-PC_zf7-10	0.37462728230447495	0.8389856501908601
CG6813-PD_zf1-4	0.36137670861212734	0.8389856501908601
CG6813-PB_zf1-4	0.36137670861212734	0.8389856501908601
CG10959-PA_zf2-5	0.36137670861212734	0.8389856501908601
CG31224-PA_zf6-9	0.37462728230447495	0.8389856501908601
CG10959-PA_zf4-7	0.37462728230447495	0.8389856501908601
CG10959-PB_zf2-5	0.36137670861212734	0.8389856501908601
CG31224-PC_zf6-9	0.37462728230447495	0.8389856501908601
CG31224-PB_zf6-9	0.37462728230447495	0.8389856501908601
CG6813-PC_zf1-4	0.36137670861212734	0.8389856501908601
su(Hw)-PB_zf7-10	0.37462728230447495	0.8389856501908601
su(Hw)-PA_zf7-10	0.37462728230447495	0.8389856501908601
Plzf-PA_zf4-7	0.36137670861212734	0.8389856501908601
Plzf-PB_zf4-7	0.36137670861212734	0.8389856501908601
wdn-PA_zf3-6	0.37462728230447495	0.8389856501908601
CG10959-PB_zf4-7	0.37462728230447495	0.8389856501908601
CG42726-PA_zf3-6	0.37462728230447495	0.8389856501908601
CG12942-PA_zf5-8	0.36137670861212734	0.8389856501908601
cliff-PB_zf1-4	0.388136877120109	0.8615026234001232
cliff-PA_zf1-4	0.388136877120109	0.8615026234001232
CG12299-PA_zf5-8	0.388136877120109	0.8615026234001232
Plzf-PB_zf2-5	0.40189535927492825	0.8738392999913784
cg-PF_zf1-4	0.41589143154669883	0.8738392999913784
Plzf-PA_zf2-5	0.40189535927492825	0.8738392999913784
cg-PA_zf1-4	0.41589143154669883	0.8738392999913784
cg-PN_zf1-4	0.41589143154669883	0.8738392999913784
idc-PA_zf1-4	0.40189535927492825	0.8738392999913784
D19A-PA_zf5-8	0.40189535927492825	0.8738392999913784
cg-PK_zf1-4	0.41589143154669883	0.8738392999913784
cg-PC_zf1-4	0.41589143154669883	0.8738392999913784
CTCF-PA_zf5-8	0.41589143154669883	0.8738392999913784
cg-PB_zf1-4	0.41589143154669883	0.8738392999913784
cg-PJ_zf1-4	0.41589143154669883	0.8738392999913784
cg-PD_zf1-4	0.41589143154669883	0.8738392999913784
cg-PM_zf1-4	0.41589143154669883	0.8738392999913784
CG12299-PA_zf2-5	0.41589143154669883	0.8738392999913784
CG10147-PA_zf5-8	0.41589143154669883	0.8738392999913784
CG10147-PB_zf5-8	0.41589143154669883	0.8738392999913784
cg-PI_zf1-4	0.41589143154669883	0.8738392999913784
cg-PL_zf1-4	0.41589143154669883	0.8738392999913784
prg-PA_zf2-5	0.4301126155606616	0.8862926623674239
prg-PB_zf2-5	0.4301126155606616	0.8862926623674239
CG4730-PC_zf1-4	0.4301126155606616	0.8862926623674239
CG4730-PB_zf1-4	0.4301126155606616	0.8862926623674239
CTCF-PA_zf3-6	0.4301126155606616	0.8862926623674239
CG10274-PB_zf4-7	0.4301126155606616	0.8862926623674239
CG4730-PA_zf1-4	0.4301126155606616	0.8862926623674239
CG3032-PB_zf6-9	0.44454524017605945	0.9060486094051565
CG12942-PA_zf6-9	0.44454524017605945	0.9060486094051565
CG3032-PA_zf6-9	0.44454524017605945	0.9060486094051565
CG31388-PA_zf4-7	0.44454524017605945	0.9060486094051565
CG10959-PA_zf6-9	0.459174436570272	0.918348873140544
CG15269-PA_zf3-6	0.459174436570272	0.918348873140544
dwg-PA_zf3-6	0.459174436570272	0.918348873140544
CG10959-PB_zf6-9	0.459174436570272	0.918348873140544
CG1602-PA_zf4-7	0.459174436570272	0.918348873140544
CG11902-PB_zf18-21	0.459174436570272	0.918348873140544
CG6654-PA_zf2-5	0.459174436570272	0.918348873140544
sna-PA_zf2-5	0.48895710368434375	0.9330099835609417
sens-2-PB_zf1-4	0.48895710368434375	0.9330099835609417
sens-2-PA_zf1-4	0.48895710368434375	0.9330099835609417
CG11695-PA_zf2-5	0.48895710368434375	0.9330099835609417
Saft-PC_zf6-9	0.48895710368434375	0.9330099835609417
Saft-PA_zf6-9	0.48895710368434375	0.9330099835609417
Saft-PB_zf6-9	0.48895710368434375	0.9330099835609417
Sry-delta-PA_zf2-5	0.48895710368434375	0.9330099835609417
CG10543-PD_zf4-7	0.48895710368434375	0.9330099835609417
CG10543-PG_zf4-7	0.48895710368434375	0.9330099835609417
CG10543-PE_zf4-7	0.48895710368434375	0.9330099835609417
CG10543-PA_zf4-7	0.48895710368434375	0.9330099835609417
Paris-PA_zf5-8	0.48895710368434375	0.9330099835609417
Saft-PD_zf2-5	0.48895710368434375	0.9330099835609417
CG12942-PA_zf4-7	0.48895710368434375	0.9330099835609417
CTCF-PA_zf2-5	0.48895710368434375	0.9330099835609417
CG10543-PF_zf4-7	0.48895710368434375	0.9330099835609417
CG5245-PA_zf5-8	0.47398414069017103	0.9330099835609417
wdn-PA_zf4-7	0.5040749109225957	0.9473568677640744
CG5245-PA_zf6-9	0.5040749109225957	0.9473568677640744
mld-PD_zf4-7	0.5040749109225957	0.9473568677640744
mld-PE_zf4-7	0.5040749109225957	0.9473568677640744
CG14655-PA_zf3-6	0.5040749109225957	0.9473568677640744
grau-PA_zf5-8	0.5040749109225957	0.9473568677640744
rgr-PC_zf3-6	0.5193180101954024	0.9615095832330718
CG3281-PA_zf4-7	0.5193180101954024	0.9615095832330718
rgr-PA_zf3-6	0.5193180101954024	0.9615095832330718
CG5245-PA_zf4-7	0.5193180101954024	0.9615095832330718
wek-PA_zf3-6	0.5193180101954024	0.9615095832330718
wek-PB_zf3-6	0.5193180101954024	0.9615095832330718
CG10321-PB_zf2-5	0.5346657496050919	0.9681697091864694
Clamp-PB_zf2-5	0.5500964256741303	0.9681697091864694
CG10321-PA_zf2-5	0.5346657496050919	0.9681697091864694
Clamp-PA_zf2-5	0.5500964256741303	0.9681697091864694
CG14711-PA_zf1-4	0.5500964256741303	0.9681697091864694
ham-PH_zf1-4	0.5500964256741303	0.9681697091864694
ham-PD_zf1-4	0.5500964256741303	0.9681697091864694
ham-PB_zf1-4	0.5500964256741303	0.9681697091864694
ham-PG_zf1-4	0.5500964256741303	0.9681697091864694
pita-PB_zf6-9	0.5500964256741303	0.9681697091864694
ZIPIC-PA_zf2-5	0.5500964256741303	0.9681697091864694
Saft-PB_zf4-7	0.5500964256741303	0.9681697091864694
Saft-PC_zf4-7	0.5500964256741303	0.9681697091864694
Saft-PA_zf4-7	0.5500964256741303	0.9681697091864694
CG17568-PA_zf2-5	0.5500964256741303	0.9681697091864694
pita-PA_zf6-9	0.5500964256741303	0.9681697091864694
CG6654-PA_zf3-6	0.5500964256741303	0.9681697091864694
CG6654-PA_zf4-7	0.5346657496050919	0.9681697091864694
ci-PA_zf1-4	0.5346657496050919	0.9681697091864694
CG10366-PA_zf5-8	0.5500964256741303	0.9681697091864694
ci-PB_zf1-4	0.5346657496050919	0.9681697091864694
Meics-PA_zf2-5	0.5655873420190494	0.9747910871664722
CG31441-PA_zf1-4	0.5655873420190494	0.9747910871664722
CG2129-PA_zf5-8	0.5655873420190494	0.9747910871664722
Saft-PA_zf2-5	0.5655873420190494	0.9747910871664722
Saft-PB_zf2-5	0.5655873420190494	0.9747910871664722
Meics-PB_zf2-5	0.5655873420190494	0.9747910871664722
Sry-delta-PA_zf3-6	0.5655873420190494	0.9747910871664722
Saft-PC_zf2-5	0.5655873420190494	0.9747910871664722
Imzf-PA_zf4-7	0.5655873420190494	0.9747910871664722
CG7386-PA_zf6-9	0.581114878983654	0.9969585538526907
topi-PA_zf6-9	0.581114878983654	0.9969585538526907
Zaf1-PA_zf2-5	0.8700895713805892	1.0
Zaf1-PB_zf1-4	0.9491352031765474	1.0
Zaf1-PB_zf2-5	0.8700895713805892	1.0
M1BP-PA_zf1-4	0.8373252263339996	1.0
zld-PB_zf3-6	0.848687595313752	1.0
zld-PA_zf3-6	0.848687595313752	1.0
zld-PG_zf3-6	0.848687595313752	1.0
nom-PC_zf2-5	0.9720274049195647	1.0
Odj-PA_zf1-4	0.6121812154874982	1.0
ranshi-PA_zf1-4	0.999999988983785	1.0
lmd-PB_zf2-5	0.8373252263339996	1.0
Zaf1-PA_zf1-4	0.9491352031765474	1.0
nom-PA_zf1-4	0.9545232442088953	1.0
nom-PA_zf2-5	0.9720274049195647	1.0
nom-PB_zf1-4	0.9545232442088953	1.0
nom-PB_zf2-5	0.9720274049195647	1.0
nom-PC_zf1-4	0.9545232442088953	1.0
CG1792-PA_zf1-4	0.93032157597368	1.0
CG1792-PA_zf2-5	0.9545232442088953	1.0
crol-PI_zf3-6	0.9999999999994329	1.0
crol-PI_zf4-7	1.0	1.0
crol-PI_zf5-8	1.0	1.0
crol-PI_zf6-9	1.0	1.0
crol-PI_zf7-10	1.0	1.0
crol-PI_zf8-11	0.9999999999999998	1.0
crol-PI_zf9-12	1.0	1.0
crol-PI_zf10-13	1.0	1.0
crol-PE_zf8-11	0.9999999999999998	1.0
crol-PE_zf9-12	1.0	1.0
crol-PE_zf10-13	1.0	1.0
crol-PE_zf11-14	1.0	1.0
crol-PE_zf12-15	1.0	1.0
crol-PE_zf13-16	0.9999999999997928	1.0
crol-PI_zf1-4	0.9999757720190243	1.0
crol-PI_zf2-5	0.9999999991279526	1.0
crol-PA_zf13-16	0.9999999999997928	1.0
crol-PE_zf1-4	0.9999757720190243	1.0
crol-PE_zf2-5	0.9999999991279526	1.0
crol-PE_zf3-6	0.9999999999994329	1.0
crol-PE_zf4-7	1.0	1.0
crol-PE_zf5-8	1.0	1.0
crol-PE_zf6-9	1.0	1.0
crol-PE_zf7-10	1.0	1.0
CG2116-PA_zf1-4	0.8255398346903524	1.0
crol-PA_zf6-9	1.0	1.0
crol-PA_zf7-10	1.0	1.0
crol-PA_zf8-11	0.9999999999999998	1.0
crol-PA_zf9-12	1.0	1.0
crol-PA_zf10-13	1.0	1.0
crol-PA_zf11-14	1.0	1.0
crol-PA_zf12-15	1.0	1.0
bowl-PG_zf2-5	0.9491352031765474	1.0
bowl-PH_zf1-4	0.7878132886438206	1.0
bowl-PH_zf2-5	0.9491352031765474	1.0
Sry-beta-PA_zf1-4	0.9370452739915158	1.0
bowl-PC_zf2-5	0.9491352031765474	1.0
bowl-PD_zf1-4	0.7878132886438206	1.0
bowl-PD_zf2-5	0.9491352031765474	1.0
bowl-PA_zf1-4	0.7878132886438206	1.0
bowl-PA_zf2-5	0.9491352031765474	1.0
bowl-PF_zf1-4	0.7878132886438206	1.0
bowl-PF_zf2-5	0.9491352031765474	1.0
bowl-PG_zf1-4	0.7878132886438206	1.0
Phs-PA_zf4-7	0.9491352031765474	1.0
scrt-PA_zf2-5	0.8007653225791393	1.0
scrt-PB_zf2-5	0.8007653225791393	1.0
bowl-PB_zf1-4	0.7878132886438206	1.0
bowl-PB_zf2-5	0.9491352031765474	1.0
bowl-PC_zf1-4	0.7878132886438206	1.0
Neu2-PB_zf1-4	0.6276689422600925	1.0
Phs-PA_zf1-4	0.9640528812452196	1.0
Phs-PA_zf2-5	0.9861320973739552	1.0
Phs-PA_zf3-6	0.7327427279976477	1.0
topi-PA_zf7-10	0.7878132886438206	1.0
CG14711-PA_zf2-5	0.6276689422600925	1.0
CG10366-PA_zf3-6	0.7878132886438206	1.0
CG10366-PA_zf4-7	0.9965021196649104	1.0
CG31224-PC_zf7-10	0.8133472998390643	1.0
CG31224-PC_zf8-11	0.8255398346903524	1.0
CG10147-PA_zf6-9	0.6886975383958918	1.0
CG10147-PB_zf6-9	0.6886975383958918	1.0
CG6254-PA_zf5-8	0.9370452739915158	1.0
CG31224-PA_zf7-10	0.8133472998390643	1.0
CG31224-PA_zf8-11	0.8255398346903524	1.0
CG31224-PB_zf7-10	0.8133472998390643	1.0
CG31224-PB_zf8-11	0.8255398346903524	1.0
pita-PA_zf2-5	0.8896593874677754	1.0
pita-PA_zf3-6	0.9785906323076102	1.0
pita-PA_zf4-7	0.915476718945981	1.0
pita-PA_zf5-8	0.9491352031765474	1.0
pita-PA_zf7-10	0.7469528032409456	1.0
pita-PB_zf5-8	0.9491352031765474	1.0
pita-PB_zf7-10	0.7469528032409456	1.0
pita-PA_zf1-4	0.7469528032409456	1.0
gl-PB_zf1-4	0.7035887115746666	1.0
CG4424-PA_zf1-4	0.9594907905077484	1.0
CG4424-PA_zf2-5	0.8896593874677754	1.0
CG8388-PA_zf3-6	0.9987739962255825	1.0
Sry-beta-PA_zf2-5	0.9594907905077484	1.0
Sry-beta-PB_zf1-4	0.9370452739915158	1.0
Sry-beta-PB_zf2-5	0.9594907905077484	1.0
CG8319-PA_zf3-6	0.983898493666308	1.0
sob-PA_zf1-4	0.7878132886438206	1.0
sob-PA_zf2-5	0.9491352031765474	1.0
CG3407-PA_zf3-6	0.7182793229944153	1.0
CG3407-PA_zf4-7	0.9898598188400274	1.0
CG8301-PA_zf7-10	0.8255398346903524	1.0
pita-PB_zf1-4	0.7469528032409456	1.0
pita-PB_zf2-5	0.8896593874677754	1.0
pita-PB_zf3-6	0.9785906323076102	1.0
pita-PB_zf4-7	0.915476718945981	1.0
CG2129-PA_zf4-7	0.9785906323076102	1.0
CG4707-PA_zf5-8	0.5966545743790963	1.0
CG3407-PA_zf2-5	0.7608841203838308	1.0
CG7386-PA_zf5-8	0.6430913615267931	1.0
CG42726-PA_zf1-4	0.915476718945981	1.0
CG42726-PA_zf2-5	0.8801075451179722	1.0
CG42726-PA_zf4-7	0.7878132886438206	1.0
CG2129-PA_zf3-6	0.9971281119438129	1.0
CG7386-PA_zf4-7	0.6276689422600925	1.0
prg-PB_zf3-6	0.7608841203838308	1.0
gl-PA_zf1-4	0.7035887115746666	1.0
CG3032-PA_zf5-8	0.7327427279976477	1.0
CG3032-PB_zf5-8	0.7327427279976477	1.0
Kr-h1-PB_zf4-7	0.7182793229944153	1.0
Kr-h1-PB_zf5-8	0.5966545743790963	1.0
prg-PA_zf3-6	0.7608841203838308	1.0
CG2712-PA_zf5-8	0.9754758923219228	1.0
Kr-h1-PA_zf4-7	0.7182793229944153	1.0
Kr-h1-PA_zf5-8	0.5966545743790963	1.0
L-PC_zf1-4	0.7608841203838308	1.0
CTCF-PA_zf4-7	0.9785906323076102	1.0
CG2712-PA_zf3-6	0.6584216718829784	1.0
CG2712-PA_zf4-7	0.8007653225791393	1.0
ZIPIC-PA_zf3-6	0.6276689422600925	1.0
CG9215-PA_zf1-4	0.8255398346903524	1.0
CG9215-PA_zf2-5	0.8700895713805892	1.0
CG6689-PA_zf4-7	0.6736327986744495	1.0
sens-2-PA_zf3-6	0.9976563578959384	1.0
sens-2-PB_zf3-6	0.9976563578959384	1.0
odd-PA_zf1-4	0.6121812154874982	1.0
CG44002-PA_zf3-6	0.8596130056438277	1.0
az2-PA_zf4-7	0.8987398155634477	1.0
CTCF-PA_zf1-4	0.848687595313752	1.0
dwg-PA_zf2-5	0.8373252263339996	1.0
dwg-PA_zf4-7	0.9785906323076102	1.0
dwg-PA_zf5-8	0.7327427279976477	1.0
L-PB_zf1-4	0.7608841203838308	1.0
dwg-PA_zf1-4	0.6121812154874982	1.0
CG18011-PA_zf4-7	0.8007653225791393	1.0
gl-PC_zf1-4	0.7035887115746666	1.0
CG10959-PA_zf3-6	0.8700895713805892	1.0
CG10959-PB_zf3-6	0.8700895713805892	1.0
Paris-PA_zf1-4	0.9990252100022303	1.0
Paris-PA_zf2-5	0.9754758923219228	1.0
Paris-PA_zf3-6	0.9594907905077484	1.0
Paris-PA_zf4-7	0.9881125249783635	1.0
Neu2-PA_zf1-4	0.6276689422600925	1.0
CG15269-PA_zf4-7	0.7182793229944153	1.0
CG6654-PA_zf1-4	0.8987398155634477	1.0
sens-PA_zf1-4	0.9976563578959384	1.0
MTF-1-PC_zf1-4	0.7608841203838308	1.0
MTF-1-PF_zf1-4	0.7608841203838308	1.0
Kr-PA_zf1-4	0.9433131542541259	1.0
Kr-PA_zf2-5	0.6886975383958918	1.0
Kr-PB_zf1-4	0.9433131542541259	1.0
Kr-PB_zf2-5	0.6886975383958918	1.0
CG30020-PA_zf10-13	0.8596130056438277	1.0
CG30020-PA_zf11-14	0.9433131542541259	1.0
MTF-1-PA_zf1-4	0.7608841203838308	1.0
Saft-PC_zf3-6	0.7469528032409456	1.0
Saft-PA_zf3-6	0.7469528032409456	1.0
Saft-PB_zf3-6	0.7469528032409456	1.0
crol-PH_zf1-4	1.0	1.0
crol-PH_zf2-5	0.9999999999999998	1.0
crol-PH_zf3-6	1.0	1.0
crol-PH_zf4-7	1.0	1.0
crol-PH_zf5-8	1.0	1.0
crol-PH_zf6-9	1.0	1.0
crol-PH_zf7-10	0.9999999999997928	1.0
ouib-PA_zf2-5	0.6121812154874982	1.0
CG31365-PA_zf3-6	0.6121812154874982	1.0
CG30020-PC_zf9-12	0.8596130056438277	1.0
CG30020-PC_zf10-13	0.9433131542541259	1.0
cliff-PB_zf2-5	0.8133472998390643	1.0
cliff-PB_zf3-6	0.7327427279976477	1.0
idc-PA_zf2-5	0.7608841203838308	1.0
CG6813-PC_zf2-5	0.6584216718829784	1.0
CG4854-PA_zf1-4	0.8896593874677754	1.0
CG4854-PA_zf2-5	0.9231340395929332	1.0
trem-PA_zf1-4	0.6276689422600925	1.0
cliff-PA_zf2-5	0.8133472998390643	1.0
cliff-PA_zf3-6	0.7327427279976477	1.0
su(Hw)-PA_zf5-8	0.8007653225791393	1.0
su(Hw)-PC_zf5-8	0.8007653225791393	1.0
CG18476-PA_zf13-16	0.8007653225791393	1.0
CG18476-PA_zf14-17	0.9491352031765474	1.0
su(Hw)-PB_zf5-8	0.8007653225791393	1.0
crol-PC_zf3-6	1.0	1.0
crol-PC_zf4-7	1.0	1.0
crol-PC_zf5-8	1.0	1.0
crol-PC_zf6-9	1.0	1.0
crol-PC_zf7-10	0.9999999999997928	1.0
CG11902-PB_zf19-22	0.7608841203838308	1.0
Meics-PA_zf3-6	0.7878132886438206	1.0
Meics-PA_zf4-7	0.7182793229944153	1.0
Meics-PA_zf5-8	0.8007653225791393	1.0
Meics-PA_zf6-9	0.6276689422600925	1.0
crol-PC_zf1-4	1.0	1.0
crol-PC_zf2-5	0.9999999999999998	1.0
l(3)neo38-PJ_zf1-4	0.915476718945981	1.0
l(3)neo38-PF_zf1-4	0.915476718945981	1.0
l(3)neo38-PI_zf1-4	0.915476718945981	1.0
l(3)neo38-PA_zf1-4	0.915476718945981	1.0
CG14710-PB_zf1-4	0.8987398155634477	1.0
CG14710-PB_zf2-5	0.8896593874677754	1.0
l(3)neo38-PD_zf1-4	0.915476718945981	1.0
l(3)neo38-PB_zf1-4	0.915476718945981	1.0
CG7368-PB_zf1-4	0.9720274049195647	1.0
CG7368-PC_zf1-4	0.9720274049195647	1.0
CG7101-PA_zf4-7	0.7035887115746666	1.0
CG7101-PA_zf5-8	0.9861320973739552	1.0
CG4282-PA_zf5-8	0.8596130056438277	1.0
l(3)neo38-PG_zf1-4	0.915476718945981	1.0
CG14667-PB_zf2-5	0.6584216718829784	1.0
crol-PD_zf9-12	1.0	1.0
crol-PD_zf10-13	0.9999999999997928	1.0
Meics-PB_zf3-6	0.7878132886438206	1.0
Meics-PB_zf4-7	0.7182793229944153	1.0
Meics-PB_zf5-8	0.8007653225791393	1.0
Meics-PB_zf6-9	0.6276689422600925	1.0
crol-PD_zf1-4	0.9999757720190243	1.0
crol-PD_zf2-5	0.9999999991279526	1.0
crol-PD_zf3-6	0.9999999999994329	1.0
crol-PD_zf4-7	1.0	1.0
crol-PD_zf5-8	1.0	1.0
crol-PD_zf6-9	1.0	1.0
crol-PD_zf7-10	1.0	1.0
crol-PD_zf8-11	1.0	1.0
crol-PG_zf3-6	0.9999999999994329	1.0
crol-PG_zf4-7	1.0	1.0
crol-PG_zf5-8	0.9999999999999998	1.0
crol-PG_zf6-9	1.0	1.0
crol-PG_zf7-10	1.0	1.0
crol-PG_zf8-11	1.0	1.0
crol-PG_zf9-12	1.0	1.0
crol-PG_zf10-13	0.9999999999997928	1.0
CG5245-PA_zf7-10	0.8896593874677754	1.0
CG5245-PA_zf8-11	0.9640528812452196	1.0
CG5245-PA_zf9-12	0.8007653225791393	1.0
CG5245-PA_zf10-13	0.5966545743790963	1.0
crol-PG_zf1-4	0.9999757720190243	1.0
crol-PG_zf2-5	0.9999999991279526	1.0
ci-PB_zf2-5	0.9881125249783635	1.0
CG12942-PA_zf3-6	0.5966545743790963	1.0
Hinfp-PA_zf6-9	0.6430913615267931	1.0
Hinfp-PB_zf5-8	0.6886975383958918	1.0
Hinfp-PB_zf6-9	0.6430913615267931	1.0
CG18764-PA_zf1-4	0.848687595313752	1.0
CG18764-PA_zf2-5	0.9785906323076102	1.0
Hinfp-PC_zf4-7	0.6886975383958918	1.0
Hinfp-PC_zf5-8	0.6430913615267931	1.0
Hinfp-PA_zf5-8	0.6886975383958918	1.0
l(3)neo38-PC_zf1-4	0.915476718945981	1.0
l(3)neo38-PK_zf1-4	0.915476718945981	1.0
l(3)neo38-PL_zf1-4	0.915476718945981	1.0
ci-PA_zf2-5	0.9881125249783635	1.0
CG10543-PG_zf5-8	0.9640528812452196	1.0
CG10543-PE_zf5-8	0.9640528812452196	1.0
CG10543-PF_zf5-8	0.9640528812452196	1.0
CG10543-PD_zf5-8	0.9640528812452196	1.0
CG10543-PA_zf5-8	0.9640528812452196	1.0
CG8159-PB_zf1-4	0.9999352119460094	1.0
CG8159-PB_zf2-5	0.9073458299682261	1.0
crol-PF_zf9-12	1.0	1.0
crol-PF_zf10-13	1.0	1.0
crol-PF_zf11-14	0.9999999999997928	1.0
CG5245-PA_zf1-4	0.9640528812452196	1.0
CG5245-PA_zf2-5	0.9993966232699935	1.0
CG5245-PA_zf3-6	0.6584216718829784	1.0
crol-PF_zf1-4	0.9999757720190243	1.0
crol-PF_zf2-5	0.9999999991279526	1.0
crol-PF_zf3-6	0.9999999999994329	1.0
crol-PF_zf4-7	1.0	1.0
crol-PF_zf5-8	1.0	1.0
crol-PF_zf6-9	1.0	1.0
crol-PF_zf7-10	1.0	1.0
crol-PF_zf8-11	1.0	1.0
crol-PB_zf6-9	1.0	1.0
crol-PB_zf7-10	1.0	1.0
crol-PB_zf8-11	0.9999999999999998	1.0
crol-PB_zf9-12	1.0	1.0
crol-PB_zf10-13	1.0	1.0
crol-PB_zf11-14	1.0	1.0
crol-PB_zf12-15	1.0	1.0
crol-PB_zf13-16	0.9999999999997928	1.0
crol-PI_zf11-14	1.0	1.0
crol-PI_zf12-15	1.0	1.0
crol-PI_zf13-16	0.9999999999997928	1.0
crol-PB_zf1-4	0.9999757720190243	1.0
crol-PB_zf2-5	0.9999999991279526	1.0
crol-PB_zf3-6	0.9999999999994329	1.0
crol-PB_zf4-7	1.0	1.0
crol-PB_zf5-8	1.0	1.0
CG2116-PA_zf2-5	0.6276689422600925	1.0
CG2116-PA_zf3-6	0.7182793229944153	1.0
crol-PA_zf5-8	1.0	1.0
CG31441-PA_zf2-5	0.9640528812452196	1.0
crol-PA_zf4-7	1.0	1.0
crol-PA_zf3-6	0.9999999999994329	1.0
crol-PA_zf2-5	0.9999999991279526	1.0
crol-PA_zf1-4	0.9999757720190243	1.0
