## Supplementary File S2 for "Sequence-to-function modeling uncovers the context-specific grammar of *Drosophila* chromatin insulation": tomtom_Motif-8_vs_4ZF_predictions.tsv

motif	p_val	q_val
CG4854-PA_zf2-5	7.625969785762798e-06	0.005704225399750573
CG4854-PA_zf1-4	0.00012118527765603293	0.045323293843356316
CG30020-PA_zf10-13	0.006412392178309134	0.580590950507141
CG30020-PA_zf11-14	0.006019203987812194	0.580590950507141
CG1529-PD_zf3-6	0.008759009311342103	0.580590950507141
CG1529-PC_zf3-6	0.008759009311342103	0.580590950507141
CG30020-PC_zf10-13	0.006019203987812194	0.580590950507141
CG30020-PC_zf9-12	0.006412392178309134	0.580590950507141
az2-PA_zf4-7	0.003359062419698078	0.580590950507141
CG1529-PA_zf1-4	0.008759009311342103	0.580590950507141
CG3407-PA_zf3-6	0.009314293323643974	0.580590950507141
CG3407-PA_zf2-5	0.003359062419698078	0.580590950507141
CG6654-PA_zf6-9	0.01118033082565173	0.643299035199038
CG9215-PA_zf2-5	0.013384208240400763	0.7150991259871265
CG10959-PB_zf2-5	0.017957093500465926	0.7901121140205007
CG10959-PA_zf2-5	0.017957093500465926	0.7901121140205007
CG14711-PA_zf1-4	0.017957093500465926	0.7901121140205007
ZIPIC-PA_zf2-5	0.020155235006911076	0.8375619880649714
CG6813-PC_zf2-5	0.023913478790970055	0.9123180745127804
ZIPIC-PA_zf3-6	0.0461145897935481	0.9123180745127804
grau-PA_zf4-7	0.028296006999452672	0.9123180745127804
CG8319-PA_zf3-6	0.041460864958619004	0.9123180745127804
pho-PA_zf1-4	0.0392948811161179	0.9123180745127804
Kr-h1-PA_zf5-8	0.04861100279713049	0.9123180745127804
grau-PA_zf5-8	0.037230556443165974	0.9123180745127804
pho-PB_zf1-4	0.0392948811161179	0.9123180745127804
phol-PA_zf1-4	0.037230556443165974	0.9123180745127804
Hinfp-PA_zf5-8	0.051226415948578574	0.9123180745127804
CG14710-PB_zf1-4	0.03339079017375346	0.9123180745127804
phol-PB_zf1-4	0.037230556443165974	0.9123180745127804
Hinfp-PC_zf4-7	0.051226415948578574	0.9123180745127804
Hinfp-PB_zf5-8	0.051226415948578574	0.9123180745127804
Meics-PA_zf2-5	0.03339079017375346	0.9123180745127804
M1BP-PA_zf1-4	0.03339079017375346	0.9123180745127804
Kr-h1-PB_zf5-8	0.04861100279713049	0.9123180745127804
Paris-PA_zf3-6	0.028296006999452672	0.9123180745127804
Meics-PB_zf2-5	0.03339079017375346	0.9123180745127804
CG6254-PA_zf3-6	0.0461145897935481	0.9123180745127804
CG14711-PA_zf2-5	0.031607588366736605	0.9123180745127804
CG10366-PA_zf4-7	0.0437326745325578	0.9123180745127804
CG3407-PA_zf4-7	0.041460864958619004	0.9123180745127804
CTCF-PA_zf2-5	0.051226415948578574	0.9123180745127804
CG18011-PA_zf13-16	0.05396543975976609	0.9387476497745356
ZIPIC-PA_zf1-4	0.05683279007503217	0.9661574312755469
mld-PA_zf3-6	0.07700813141354124	0.9933061337737795
Hinfp-PB_zf6-9	0.06297183957875374	0.9933061337737795
CG14710-PB_zf2-5	0.08091379343425498	0.9933061337737795
mld-PD_zf3-6	0.07700813141354124	0.9933061337737795
mld-PE_zf3-6	0.07700813141354124	0.9933061337737795
Hinfp-PC_zf5-8	0.06297183957875374	0.9933061337737795
mld-PF_zf3-6	0.07700813141354124	0.9933061337737795
Hinfp-PA_zf6-9	0.06297183957875374	0.9933061337737795
CG10366-PA_zf3-6	0.08498876010898648	0.9933061337737795
CG42726-PA_zf1-4	0.07326639274473112	0.9933061337737795
CG10366-PA_zf5-8	0.07700813141354124	0.9933061337737795
CG5245-PA_zf6-9	0.07700813141354124	0.9933061337737795
CTCF-PA_zf6-9	0.08498876010898648	0.9933061337737795
gl-PA_zf2-5	0.08091379343425498	0.9933061337737795
gl-PC_zf2-5	0.08091379343425498	0.9933061337737795
nom-PA_zf1-4	0.08498876010898648	0.9933061337737795
nom-PC_zf1-4	0.08498876010898648	0.9933061337737795
nom-PB_zf1-4	0.08498876010898648	0.9933061337737795
Odj-PA_zf1-4	0.08498876010898648	0.9933061337737795
ranshi-PA_zf1-4	0.08091379343425498	0.9933061337737795
lmd-PB_zf2-5	0.8970187824243955	1.0
Zaf1-PA_zf1-4	0.6406475785011057	1.0
Zaf1-PA_zf2-5	0.5668637256266102	1.0
Zaf1-PB_zf1-4	0.6406475785011057	1.0
Zaf1-PB_zf2-5	0.5668637256266102	1.0
zld-PB_zf3-6	0.28860331569560504	1.0
zld-PA_zf3-6	0.28860331569560504	1.0
nom-PB_zf2-5	0.4653165787811391	1.0
nom-PC_zf2-5	0.4653165787811391	1.0
opa-PB_zf1-4	0.17764546368920453	1.0
Odj-PA_zf2-5	0.4653165787811391	1.0
CG1792-PA_zf1-4	0.6552522868040686	1.0
CG1792-PA_zf2-5	0.6552522868040686	1.0
trabl-PB_zf1-4	0.22823462813335282	1.0
trabl-PB_zf2-5	0.2191331163995479	1.0
opa-PA_zf1-4	0.17764546368920453	1.0
nom-PA_zf2-5	0.4653165787811391	1.0
Plzf-PA_zf1-4	0.2673816182734903	1.0
Plzf-PA_zf2-5	0.7917681819744931	1.0
Plzf-PA_zf3-6	0.7123944109900302	1.0
Plzf-PA_zf4-7	0.2571823231485363	1.0
Plzf-PB_zf1-4	0.2673816182734903	1.0
Plzf-PB_zf2-5	0.7917681819744931	1.0
Plzf-PB_zf3-6	0.7123944109900302	1.0
Plzf-PB_zf4-7	0.2571823231485363	1.0
crol-PI_zf1-4	0.2778556582016424	1.0
crol-PI_zf2-5	0.9563653121916322	1.0
crol-PI_zf3-6	0.9999320878371383	1.0
crol-PI_zf4-7	1.0	1.0
crol-PI_zf5-8	1.0	1.0
crol-PI_zf6-9	1.0	1.0
crol-PI_zf7-10	1.0	1.0
crol-PI_zf8-11	1.0	1.0
crol-PE_zf6-9	1.0	1.0
crol-PE_zf7-10	1.0	1.0
crol-PE_zf8-11	1.0	1.0
crol-PE_zf9-12	0.9999999999241018	1.0
crol-PE_zf10-13	0.9999999999990057	1.0
crol-PE_zf11-14	0.9999999999996326	1.0
crol-PE_zf12-15	1.0	1.0
crol-PE_zf13-16	0.9999999999936892	1.0
crol-PA_zf11-14	0.9999999999996326	1.0
crol-PA_zf12-15	1.0	1.0
crol-PA_zf13-16	0.9999999999936892	1.0
crol-PE_zf1-4	0.2778556582016424	1.0
crol-PE_zf2-5	0.9563653121916322	1.0
crol-PE_zf3-6	0.9999320878371383	1.0
crol-PE_zf4-7	1.0	1.0
crol-PE_zf5-8	1.0	1.0
zld-PG_zf3-6	0.28860331569560504	1.0
crol-PA_zf4-7	1.0	1.0
crol-PA_zf5-8	1.0	1.0
crol-PA_zf6-9	1.0	1.0
crol-PA_zf7-10	1.0	1.0
crol-PA_zf8-11	1.0	1.0
crol-PA_zf9-12	0.9999999999241018	1.0
crol-PA_zf10-13	0.9999999999990057	1.0
su(Hw)-PB_zf6-9	0.31091148903301113	1.0
su(Hw)-PB_zf7-10	0.22823462813335282	1.0
su(Hw)-PA_zf5-8	0.2191331163995479	1.0
su(Hw)-PA_zf6-9	0.31091148903301113	1.0
su(Hw)-PA_zf7-10	0.22823462813335282	1.0
su(Hw)-PC_zf5-8	0.2191331163995479	1.0
su(Hw)-PC_zf6-9	0.31091148903301113	1.0
su(Hw)-PC_zf7-10	0.22823462813335282	1.0
CG11902-PB_zf19-22	0.3840553463880033	1.0
CG12299-PA_zf2-5	0.45130340805075053	1.0
CG12299-PA_zf3-6	0.28860331569560504	1.0
CG12299-PA_zf4-7	0.7532634534496401	1.0
CG12299-PA_zf5-8	0.8158602237342863	1.0
CG12299-PA_zf6-9	0.739874930588188	1.0
CG12299-PA_zf7-10	0.9814432119473948	1.0
su(Hw)-PB_zf5-8	0.2191331163995479	1.0
crol-PC_zf1-4	1.0	1.0
crol-PC_zf2-5	1.0	1.0
crol-PC_zf3-6	0.9999999999241018	1.0
crol-PC_zf4-7	0.9999999999990057	1.0
crol-PC_zf5-8	0.9999999999996326	1.0
crol-PC_zf6-9	1.0	1.0
crol-PC_zf7-10	0.9999999999936892	1.0
CG11902-PB_zf18-21	0.611218041195231	1.0
Meics-PB_zf6-9	0.2571823231485363	1.0
Meics-PB_zf7-10	0.18541642561067795	1.0
Meics-PA_zf3-6	0.2191331163995479	1.0
Meics-PA_zf4-7	0.35868062072096984	1.0
Meics-PA_zf5-8	0.45130340805075053	1.0
Meics-PA_zf6-9	0.2571823231485363	1.0
Meics-PA_zf7-10	0.18541642561067795	1.0
Saft-PA_zf8-11	0.5964389843798517	1.0
Saft-PC_zf1-4	0.17764546368920453	1.0
Saft-PC_zf2-5	0.28860331569560504	1.0
Saft-PC_zf3-6	0.6406475785011057	1.0
Saft-PC_zf4-7	0.6406475785011057	1.0
Saft-PC_zf5-8	0.4653165787811391	1.0
Saft-PC_zf6-9	0.39708938416042683	1.0
Saft-PC_zf7-10	0.8596669939169097	1.0
Saft-PB_zf8-11	0.5964389843798517	1.0
Saft-PA_zf1-4	0.17764546368920453	1.0
Saft-PA_zf2-5	0.28860331569560504	1.0
Saft-PA_zf3-6	0.6406475785011057	1.0
Saft-PA_zf4-7	0.6406475785011057	1.0
Saft-PA_zf5-8	0.4653165787811391	1.0
Saft-PA_zf6-9	0.39708938416042683	1.0
Saft-PA_zf7-10	0.8596669939169097	1.0
crol-PH_zf7-10	0.9999999999936892	1.0
Saft-PB_zf1-4	0.17764546368920453	1.0
Saft-PB_zf2-5	0.28860331569560504	1.0
Saft-PB_zf3-6	0.6406475785011057	1.0
Saft-PB_zf4-7	0.6406475785011057	1.0
Saft-PB_zf5-8	0.4653165787811391	1.0
Saft-PB_zf6-9	0.39708938416042683	1.0
Saft-PB_zf7-10	0.8596669939169097	1.0
CG18476-PA_zf13-16	0.13018535922594376	1.0
CG18476-PA_zf14-17	0.15585440571145004	1.0
crol-PH_zf1-4	1.0	1.0
crol-PH_zf2-5	1.0	1.0
crol-PH_zf3-6	0.9999999999241018	1.0
crol-PH_zf4-7	0.9999999999990057	1.0
crol-PH_zf5-8	0.9999999999996326	1.0
crol-PH_zf6-9	1.0	1.0
CG32772-PC_zf2-5	0.726244568384231	1.0
CG32772-PC_zf3-6	0.24725824812471575	1.0
CG32772-PC_zf4-7	0.8970187824243955	1.0
CG32772-PC_zf5-8	0.9052962342806804	1.0
CG32772-PC_zf6-9	0.493797000686953	1.0
CG32772-PE_zf1-4	0.8883133589361436	1.0
CG32772-PE_zf2-5	0.726244568384231	1.0
CG32772-PE_zf3-6	0.24725824812471575	1.0
jim-PD_zf6-9	0.9999635070292687	1.0
jim-PH_zf1-4	0.9999999952429348	1.0
jim-PH_zf5-8	0.9999999996658402	1.0
jim-PH_zf6-9	0.9999635070292687	1.0
jim-PE_zf1-4	0.9999999952429348	1.0
jim-PE_zf5-8	0.9999999996658402	1.0
jim-PE_zf6-9	0.9999635070292687	1.0
CG32772-PC_zf1-4	0.8883133589361436	1.0
CG6654-PA_zf4-7	0.493797000686953	1.0
CG6654-PA_zf5-8	0.41034218269791045	1.0
jim-PC_zf1-4	0.9999999952429348	1.0
jim-PC_zf5-8	0.9999999996658402	1.0
jim-PC_zf6-9	0.9999635070292687	1.0
jim-PD_zf1-4	0.9999999952429348	1.0
jim-PD_zf5-8	0.9999999996658402	1.0
Saft-PC_zf8-11	0.5964389843798517	1.0
CG2202-PA_zf6-9	0.15585440571145004	1.0
CG2202-PA_zf7-10	0.739874930588188	1.0
CG2202-PA_zf8-11	0.9726211361556306	1.0
CG2202-PA_zf9-12	0.5964389843798517	1.0
CG6654-PA_zf1-4	0.5668637256266102	1.0
CG6654-PA_zf2-5	0.2191331163995479	1.0
CG6654-PA_zf3-6	0.17764546368920453	1.0
Paris-PA_zf4-7	0.31091148903301113	1.0
Paris-PA_zf5-8	0.4653165787811391	1.0
jim-PI_zf4-7	0.9999999996658402	1.0
jim-PI_zf5-8	0.9999635070292687	1.0
jim-PG_zf4-7	0.9999999996658402	1.0
jim-PG_zf5-8	0.9999635070292687	1.0
CG10959-PB_zf3-6	0.0982839806492547	1.0
Neu2-PA_zf1-4	0.5521105153966043	1.0
Neu2-PA_zf2-5	0.2571823231485363	1.0
Neu2-PA_zf3-6	0.6552522868040686	1.0
CG3281-PA_zf3-6	0.6841253736523378	1.0
CG3281-PA_zf4-7	0.5964389843798517	1.0
Paris-PA_zf1-4	0.6406475785011057	1.0
Paris-PA_zf2-5	0.1490837832983678	1.0
ham-PB_zf1-4	0.4794862411910036	1.0
ham-PB_zf2-5	0.99857339375519	1.0
ham-PD_zf1-4	0.4794862411910036	1.0
ham-PD_zf2-5	0.99857339375519	1.0
ham-PH_zf1-4	0.4794862411910036	1.0
ham-PH_zf2-5	0.99857339375519	1.0
ham-PG_zf1-4	0.4794862411910036	1.0
ham-PG_zf2-5	0.99857339375519	1.0
CG32772-PE_zf4-7	0.8970187824243955	1.0
CG32772-PE_zf5-8	0.9052962342806804	1.0
CG32772-PE_zf6-9	0.493797000686953	1.0
jim-PF_zf1-4	0.9999999952429348	1.0
jim-PF_zf5-8	0.9999999996658402	1.0
jim-PF_zf6-9	0.9999635070292687	1.0
CG15269-PA_zf3-6	0.33428266596769396	1.0
CG15269-PA_zf4-7	0.5227755133111543	1.0
Cf2-PA_zf4-7	0.9205650591163104	1.0
cg-PK_zf1-4	0.6983470261757542	1.0
cg-PK_zf2-5	0.5816469481807506	1.0
cg-PK_zf3-6	0.6841253736523378	1.0
cg-PK_zf4-7	0.34635608744219915	1.0
cg-PK_zf5-8	0.7917681819744931	1.0
cg-PD_zf1-4	0.6983470261757542	1.0
CG32772-PD_zf4-7	0.9052962342806804	1.0
CG32772-PD_zf5-8	0.493797000686953	1.0
CG32772-PF_zf1-4	0.726244568384231	1.0
CG32772-PF_zf2-5	0.24725824812471575	1.0
CG32772-PF_zf3-6	0.8970187824243955	1.0
CG32772-PF_zf4-7	0.9052962342806804	1.0
CG32772-PF_zf5-8	0.493797000686953	1.0
gl-PC_zf1-4	0.17013085710887288	1.0
cg-PC_zf1-4	0.6983470261757542	1.0
cg-PC_zf2-5	0.5816469481807506	1.0
cg-PC_zf3-6	0.6841253736523378	1.0
cg-PC_zf4-7	0.34635608744219915	1.0
cg-PC_zf5-8	0.7917681819744931	1.0
CG32772-PD_zf1-4	0.726244568384231	1.0
CG32772-PD_zf2-5	0.24725824812471575	1.0
CG32772-PD_zf3-6	0.8970187824243955	1.0
CG10959-PB_zf4-7	0.5816469481807506	1.0
CG10959-PB_zf5-8	0.5082325134019279	1.0
CG10959-PB_zf6-9	0.2996227738610786	1.0
CG10959-PA_zf3-6	0.0982839806492547	1.0
CG10959-PA_zf4-7	0.5816469481807506	1.0
CG10959-PA_zf5-8	0.5082325134019279	1.0
CG10959-PA_zf6-9	0.2996227738610786	1.0
cg-PF_zf3-6	0.6841253736523378	1.0
cg-PF_zf4-7	0.34635608744219915	1.0
cg-PF_zf5-8	0.7917681819744931	1.0
cg-PB_zf1-4	0.6983470261757542	1.0
cg-PB_zf2-5	0.5816469481807506	1.0
cg-PB_zf3-6	0.6841253736523378	1.0
cg-PB_zf4-7	0.34635608744219915	1.0
cg-PB_zf5-8	0.7917681819744931	1.0
Imzf-PA_zf4-7	0.4794862411910036	1.0
CG18011-PA_zf4-7	0.14255201846174737	1.0
CG18011-PA_zf11-14	0.6697526749282856	1.0
CG18011-PA_zf12-15	0.10809436350957735	1.0
CG18011-PA_zf14-17	0.35868062072096984	1.0
cg-PF_zf1-4	0.6983470261757542	1.0
cg-PF_zf2-5	0.5816469481807506	1.0
cg-PA_zf5-8	0.7917681819744931	1.0
cg-PN_zf1-4	0.6983470261757542	1.0
cg-PN_zf2-5	0.5816469481807506	1.0
cg-PN_zf3-6	0.6841253736523378	1.0
cg-PN_zf4-7	0.34635608744219915	1.0
cg-PN_zf5-8	0.7917681819744931	1.0
Opbp-PA_zf5-8	0.5082325134019279	1.0
Opbp-PA_zf6-9	0.41034218269791045	1.0
cg-PD_zf2-5	0.5816469481807506	1.0
cg-PD_zf3-6	0.6841253736523378	1.0
cg-PD_zf4-7	0.34635608744219915	1.0
cg-PD_zf5-8	0.7917681819744931	1.0
cg-PA_zf1-4	0.6983470261757542	1.0
cg-PA_zf2-5	0.5816469481807506	1.0
cg-PA_zf3-6	0.6841253736523378	1.0
cg-PA_zf4-7	0.34635608744219915	1.0
cg-PJ_zf3-6	0.6841253736523378	1.0
cg-PJ_zf4-7	0.34635608744219915	1.0
cg-PJ_zf5-8	0.7917681819744931	1.0
cg-PL_zf1-4	0.6983470261757542	1.0
cg-PL_zf2-5	0.5816469481807506	1.0
cg-PL_zf3-6	0.6841253736523378	1.0
cg-PL_zf4-7	0.34635608744219915	1.0
cg-PL_zf5-8	0.7917681819744931	1.0
L-PB_zf1-4	0.5964389843798517	1.0
dwg-PA_zf1-4	0.2673816182734903	1.0
dwg-PA_zf2-5	0.34635608744219915	1.0
dwg-PA_zf3-6	0.7532634534496401	1.0
dwg-PA_zf4-7	0.9609572563159453	1.0
dwg-PA_zf5-8	0.9787907517581171	1.0
cg-PJ_zf1-4	0.6983470261757542	1.0
cg-PJ_zf2-5	0.5816469481807506	1.0
cg-PM_zf4-7	0.34635608744219915	1.0
cg-PM_zf5-8	0.7917681819744931	1.0
CG17385-PA_zf1-4	0.9999635070292687	1.0
CG17385-PA_zf2-5	0.9999999999241018	1.0
CG17385-PA_zf3-6	0.9999999525580395	1.0
CG17385-PB_zf1-4	0.9999635070292687	1.0
CG17385-PB_zf2-5	0.9999999999241018	1.0
CG17385-PB_zf3-6	0.9999999525580395	1.0
cg-PI_zf1-4	0.6983470261757542	1.0
cg-PI_zf2-5	0.5816469481807506	1.0
cg-PI_zf3-6	0.6841253736523378	1.0
cg-PI_zf4-7	0.34635608744219915	1.0
cg-PI_zf5-8	0.7917681819744931	1.0
cg-PM_zf1-4	0.6983470261757542	1.0
cg-PM_zf2-5	0.5816469481807506	1.0
cg-PM_zf3-6	0.6841253736523378	1.0
prg-PA_zf2-5	0.42380326116389044	1.0
prg-PA_zf3-6	0.45130340805075053	1.0
prg-PB_zf1-4	0.7792302187547788	1.0
prg-PB_zf2-5	0.42380326116389044	1.0
prg-PB_zf3-6	0.45130340805075053	1.0
gl-PA_zf1-4	0.17013085710887288	1.0
CG3032-PA_zf5-8	0.45130340805075053	1.0
Kr-h1-PB_zf2-5	0.34635608744219915	1.0
Kr-h1-PB_zf3-6	0.2778556582016424	1.0
Kr-h1-PB_zf4-7	0.37124957609733755	1.0
CG10274-PB_zf4-7	0.6841253736523378	1.0
CG10274-PB_zf5-8	0.611218041195231	1.0
CG10274-PB_zf6-9	0.24725824812471575	1.0
prg-PA_zf1-4	0.7792302187547788	1.0
CG2712-PA_zf3-6	0.9513983993572435	1.0
CG2712-PA_zf4-7	0.9513983993572435	1.0
CG2712-PA_zf5-8	0.8596669939169097	1.0
Kr-h1-PA_zf2-5	0.34635608744219915	1.0
Kr-h1-PA_zf3-6	0.2778556582016424	1.0
Kr-h1-PA_zf4-7	0.37124957609733755	1.0
L-PC_zf1-4	0.5964389843798517	1.0
CTCF-PA_zf1-4	0.22823462813335282	1.0
CTCF-PA_zf3-6	0.2191331163995479	1.0
CTCF-PA_zf4-7	0.1934474608122183	1.0
CTCF-PA_zf5-8	0.4794862411910036	1.0
CTCF-PA_zf7-10	0.31091148903301113	1.0
CG2712-PA_zf2-5	0.6259618142298502	1.0
D19A-PA_zf5-8	0.6259618142298502	1.0
CG8301-PA_zf7-10	0.9609572563159453	1.0
CG8301-PA_zf8-11	0.827380658709336	1.0
pita-PB_zf1-4	0.1490837832983678	1.0
pita-PB_zf2-5	0.42380326116389044	1.0
sna-PA_zf2-5	0.6841253736523378	1.0
CG2129-PA_zf3-6	0.39708938416042683	1.0
CG2129-PA_zf4-7	0.5082325134019279	1.0
CG2129-PA_zf5-8	0.5227755133111543	1.0
CG2129-PA_zf6-9	0.2778556582016424	1.0
CG4707-PA_zf5-8	0.32246615458012085	1.0
D19A-PA_zf3-6	0.28860331569560504	1.0
D19A-PA_zf4-7	0.493797000686953	1.0
Clamp-PB_zf4-7	0.8696318550502584	1.0
CG7386-PA_zf4-7	0.5668637256266102	1.0
CG7386-PA_zf5-8	0.6552522868040686	1.0
CG7386-PA_zf6-9	0.6552522868040686	1.0
CG42726-PA_zf2-5	0.18541642561067795	1.0
CG42726-PA_zf3-6	0.34635608744219915	1.0
CG42726-PA_zf4-7	0.8158602237342863	1.0
CG3032-PA_zf6-9	0.5374078468561588	1.0
CG3032-PB_zf5-8	0.45130340805075053	1.0
CG3032-PB_zf6-9	0.5374078468561588	1.0
Clamp-PA_zf2-5	0.20174196263068367	1.0
Clamp-PA_zf3-6	0.5816469481807506	1.0
Clamp-PA_zf4-7	0.8696318550502584	1.0
Clamp-PB_zf2-5	0.20174196263068367	1.0
Clamp-PB_zf3-6	0.5816469481807506	1.0
CG6254-PA_zf4-7	0.1490837832983678	1.0
CG6254-PA_zf5-8	0.17013085710887288	1.0
CG31224-PA_zf6-9	0.12434025619177058	1.0
CG31224-PA_zf7-10	0.1187136398971761	1.0
CG31224-PA_zf8-11	0.45130340805075053	1.0
CG31224-PB_zf6-9	0.12434025619177058	1.0
CG31224-PB_zf7-10	0.1187136398971761	1.0
CG2889-PA_zf3-6	0.14255201846174737	1.0
CG2889-PA_zf4-7	0.1934474608122183	1.0
CG2889-PA_zf5-8	0.5082325134019279	1.0
CG2889-PA_zf6-9	0.37124957609733755	1.0
CG2889-PB_zf3-6	0.14255201846174737	1.0
CG2889-PB_zf4-7	0.1934474608122183	1.0
CG2889-PB_zf5-8	0.5082325134019279	1.0
CG2889-PB_zf6-9	0.37124957609733755	1.0
zf30C-PA_zf7-10	0.739874930588188	1.0
pita-PA_zf1-4	0.1490837832983678	1.0
pita-PA_zf2-5	0.42380326116389044	1.0
pita-PA_zf3-6	0.8596669939169097	1.0
pita-PA_zf4-7	0.16286859528998354	1.0
pita-PA_zf5-8	0.32246615458012085	1.0
pita-PA_zf6-9	0.5521105153966043	1.0
pita-PA_zf7-10	0.8791828170409259	1.0
pita-PB_zf3-6	0.8596669939169097	1.0
pita-PB_zf4-7	0.16286859528998354	1.0
pita-PB_zf5-8	0.32246615458012085	1.0
pita-PB_zf6-9	0.5521105153966043	1.0
pita-PB_zf7-10	0.8791828170409259	1.0
D19B-PA_zf4-7	0.41034218269791045	1.0
D19B-PA_zf5-8	0.5082325134019279	1.0
D19B-PA_zf6-9	0.41034218269791045	1.0
crol-PD_zf7-10	1.0	1.0
crol-PD_zf8-11	1.0	1.0
crol-PD_zf9-12	1.0	1.0
crol-PD_zf10-13	0.9999999999936892	1.0
Meics-PB_zf3-6	0.2191331163995479	1.0
Meics-PB_zf4-7	0.35868062072096984	1.0
Meics-PB_zf5-8	0.45130340805075053	1.0
crol-PG_zf9-12	1.0	1.0
crol-PG_zf10-13	0.9999999999936892	1.0
crol-PD_zf1-4	0.2778556582016424	1.0
crol-PD_zf2-5	0.9563653121916322	1.0
crol-PD_zf3-6	0.9999320878371383	1.0
crol-PD_zf4-7	1.0	1.0
crol-PD_zf5-8	1.0	1.0
crol-PD_zf6-9	1.0	1.0
crol-PG_zf1-4	0.2778556582016424	1.0
crol-PG_zf2-5	0.9563653121916322	1.0
crol-PG_zf3-6	0.9999320878371383	1.0
crol-PG_zf4-7	1.0	1.0
crol-PG_zf5-8	1.0	1.0
crol-PG_zf6-9	0.9999999999241018	1.0
crol-PG_zf7-10	0.9999999999990057	1.0
crol-PG_zf8-11	0.9999999999996326	1.0
CG5245-PA_zf4-7	0.34635608744219915	1.0
CG5245-PA_zf5-8	0.10809436350957735	1.0
CG5245-PA_zf7-10	0.5082325134019279	1.0
CG5245-PA_zf8-11	0.4653165787811391	1.0
CG5245-PA_zf9-12	0.10809436350957735	1.0
CG5245-PA_zf10-13	0.20174196263068367	1.0
CG5245-PA_zf11-14	0.14255201846174737	1.0
erm-PA_zf2-5	0.9563653121916322	1.0
erm-PA_zf3-6	0.9973800720526805	1.0
CG17328-PB_zf1-4	0.9563653121916322	1.0
CG17328-PB_zf2-5	0.9968286733450159	1.0
erm-PC_zf1-4	0.5964389843798517	1.0
erm-PC_zf2-5	0.9563653121916322	1.0
erm-PC_zf3-6	0.9973800720526805	1.0
CG17328-PA_zf1-4	0.9563653121916322	1.0
Sry-delta-PA_zf2-5	0.7792302187547788	1.0
Sry-delta-PA_zf3-6	0.8696318550502584	1.0
topi-PA_zf6-9	0.8791828170409259	1.0
topi-PA_zf7-10	0.22823462813335282	1.0
erm-PB_zf1-4	0.5964389843798517	1.0
erm-PB_zf2-5	0.9563653121916322	1.0
erm-PB_zf3-6	0.9973800720526805	1.0
erm-PA_zf1-4	0.5964389843798517	1.0
CG10147-PB_zf5-8	0.37124957609733755	1.0
CG10147-PB_zf6-9	0.5668637256266102	1.0
Sry-delta-PA_zf1-4	0.827380658709336	1.0
CG31224-PB_zf8-11	0.45130340805075053	1.0
CG31224-PC_zf6-9	0.12434025619177058	1.0
CG31224-PC_zf7-10	0.1187136398971761	1.0
CG31224-PC_zf8-11	0.45130340805075053	1.0
CG10147-PA_zf4-7	0.32246615458012085	1.0
CG10147-PA_zf5-8	0.37124957609733755	1.0
CG10147-PA_zf6-9	0.5668637256266102	1.0
CG10147-PB_zf4-7	0.32246615458012085	1.0
bowl-PF_zf2-5	0.9651875062995474	1.0
bowl-PG_zf1-4	0.9341337481714649	1.0
bowl-PG_zf2-5	0.9651875062995474	1.0
bowl-PH_zf1-4	0.9341337481714649	1.0
bowl-PH_zf2-5	0.9651875062995474	1.0
rn-PE_zf1-4	0.9999999999241018	1.0
rn-PE_zf2-5	0.9999811320850222	1.0
rn-PG_zf1-4	0.9999999999241018	1.0
bowl-PB_zf2-5	0.9651875062995474	1.0
bowl-PC_zf1-4	0.9341337481714649	1.0
bowl-PC_zf2-5	0.9651875062995474	1.0
bowl-PD_zf1-4	0.9341337481714649	1.0
bowl-PD_zf2-5	0.9651875062995474	1.0
bowl-PA_zf1-4	0.9341337481714649	1.0
bowl-PA_zf2-5	0.9651875062995474	1.0
bowl-PF_zf1-4	0.9341337481714649	1.0
Phs-PA_zf2-5	0.827380658709336	1.0
Phs-PA_zf3-6	0.9895742636169926	1.0
Phs-PA_zf4-7	0.9758557311419012	1.0
scrt-PA_zf2-5	0.9973800720526805	1.0
scrt-PB_zf2-5	0.9973800720526805	1.0
rn-PF_zf1-4	0.9999999999241018	1.0
rn-PF_zf2-5	0.9999811320850222	1.0
bowl-PB_zf1-4	0.9341337481714649	1.0
CG17328-PA_zf2-5	0.9968286733450159	1.0
erm-PD_zf1-4	0.5964389843798517	1.0
erm-PD_zf2-5	0.9563653121916322	1.0
erm-PD_zf3-6	0.9973800720526805	1.0
Neu2-PB_zf1-4	0.5521105153966043	1.0
Neu2-PB_zf2-5	0.2571823231485363	1.0
Neu2-PB_zf3-6	0.6552522868040686	1.0
Phs-PA_zf1-4	0.5964389843798517	1.0
CG4424-PA_zf1-4	0.5374078468561588	1.0
CG4424-PA_zf2-5	0.45130340805075053	1.0
rgr-PA_zf1-4	0.7792302187547788	1.0
rgr-PA_zf2-5	0.8039840052173277	1.0
rgr-PA_zf3-6	0.7792302187547788	1.0
rgr-PA_zf4-7	0.7917681819744931	1.0
rgr-PC_zf1-4	0.7792302187547788	1.0
rgr-PC_zf2-5	0.8039840052173277	1.0
CG1602-PA_zf3-6	0.31091148903301113	1.0
CG1602-PA_zf4-7	0.2191331163995479	1.0
Saft-PD_zf1-4	0.4653165787811391	1.0
Saft-PD_zf2-5	0.39708938416042683	1.0
Saft-PD_zf3-6	0.8596669939169097	1.0
Saft-PD_zf4-7	0.5964389843798517	1.0
gl-PB_zf1-4	0.17013085710887288	1.0
spdt-PB_zf1-4	0.7663887492234279	1.0
grau-PA_zf1-4	0.493797000686953	1.0
grau-PA_zf2-5	0.6259618142298502	1.0
grau-PA_zf3-6	0.22823462813335282	1.0
CG8388-PA_zf3-6	0.5227755133111543	1.0
CG1602-PA_zf1-4	0.7532634534496401	1.0
CG1602-PA_zf2-5	0.8158602237342863	1.0
rn-PG_zf2-5	0.9999811320850222	1.0
Sry-beta-PA_zf1-4	0.5374078468561588	1.0
Sry-beta-PA_zf2-5	0.43746115443341127	1.0
Sry-beta-PB_zf1-4	0.5374078468561588	1.0
Sry-beta-PB_zf2-5	0.43746115443341127	1.0
sob-PA_zf1-4	0.9341337481714649	1.0
sob-PA_zf2-5	0.9651875062995474	1.0
CG6689-PA_zf4-7	0.2103029666438272	1.0
mld-PE_zf4-7	0.17013085710887288	1.0
mld-PE_zf5-8	0.493797000686953	1.0
CG8944-PB_zf4-7	0.41034218269791045	1.0
Blimp-1-PA_zf1-4	0.8596669939169097	1.0
Blimp-1-PD_zf1-4	0.8596669939169097	1.0
Blimp-1-PE_zf1-4	0.8596669939169097	1.0
odd-PA_zf1-4	0.8492965387866347	1.0
CG14655-PA_zf3-6	0.3840553463880033	1.0
CG11695-PA_zf2-5	0.5082325134019279	1.0
CG9215-PA_zf1-4	0.12434025619177058	1.0
CG44002-PA_zf3-6	0.34635608744219915	1.0
sens-2-PA_zf1-4	0.43746115443341127	1.0
sens-2-PA_zf2-5	0.9973800720526805	1.0
sens-2-PA_zf3-6	0.9988491453517142	1.0
sens-2-PB_zf1-4	0.43746115443341127	1.0
sens-2-PB_zf2-5	0.9973800720526805	1.0
sens-2-PB_zf3-6	0.9988491453517142	1.0
rgr-PC_zf3-6	0.7792302187547788	1.0
rgr-PC_zf4-7	0.7917681819744931	1.0
wdn-PA_zf2-5	0.17013085710887288	1.0
wdn-PA_zf3-6	0.18541642561067795	1.0
wdn-PA_zf4-7	0.493797000686953	1.0
CG17803-PA_zf4-7	0.8158602237342863	1.0
CG17803-PB_zf4-7	0.8158602237342863	1.0
CG44002-PA_zf2-5	0.12434025619177058	1.0
MTF-1-PC_zf2-5	0.7123944109900302	1.0
MTF-1-PC_zf3-6	0.7917681819744931	1.0
sens-PA_zf1-4	0.9988491453517142	1.0
CG32767-PG_zf3-6	0.5521105153966043	1.0
CG32767-PC_zf3-6	0.5521105153966043	1.0
CG32767-PD_zf3-6	0.5521105153966043	1.0
CG32767-PE_zf3-6	0.5521105153966043	1.0
CG32767-PF_zf3-6	0.5521105153966043	1.0
Kr-PB_zf1-4	0.41034218269791045	1.0
Kr-PB_zf2-5	0.5227755133111543	1.0
CG15073-PA_zf1-4	0.45130340805075053	1.0
CG17359-PA_zf1-4	0.9341337481714649	1.0
CG17568-PA_zf1-4	0.45130340805075053	1.0
CG17568-PA_zf2-5	0.35868062072096984	1.0
CG17568-PA_zf3-6	0.9052962342806804	1.0
MTF-1-PC_zf1-4	0.10309080712119278	1.0
MTF-1-PA_zf1-4	0.10309080712119278	1.0
MTF-1-PA_zf2-5	0.7123944109900302	1.0
MTF-1-PA_zf3-6	0.7917681819744931	1.0
MTF-1-PF_zf1-4	0.10309080712119278	1.0
MTF-1-PF_zf2-5	0.7123944109900302	1.0
MTF-1-PF_zf3-6	0.7917681819744931	1.0
Kr-PA_zf1-4	0.41034218269791045	1.0
Kr-PA_zf2-5	0.5227755133111543	1.0
Blimp-1-PF_zf1-4	0.8596669939169097	1.0
Blimp-1-PB_zf1-4	0.8596669939169097	1.0
Blimp-1-PC_zf1-4	0.8596669939169097	1.0
Aef1-PA_zf1-4	0.9402926584251147	1.0
Aef1-PC_zf1-4	0.9402926584251147	1.0
Aef1-PB_zf1-4	0.9402926584251147	1.0
ouib-PA_zf1-4	0.5964389843798517	1.0
ouib-PA_zf2-5	0.2571823231485363	1.0
CG4730-PB_zf1-4	0.6841253736523378	1.0
CG4730-PB_zf2-5	0.5082325134019279	1.0
CG4730-PB_zf3-6	0.8492965387866347	1.0
CG31365-PA_zf2-5	0.9690703890083495	1.0
CG31365-PA_zf3-6	0.7663887492234279	1.0
CG15073-PB_zf1-4	0.45130340805075053	1.0
cliff-PA_zf2-5	0.45130340805075053	1.0
cliff-PA_zf3-6	0.32246615458012085	1.0
cliff-PB_zf1-4	0.7532634534496401	1.0
cliff-PB_zf2-5	0.45130340805075053	1.0
cliff-PB_zf3-6	0.32246615458012085	1.0
idc-PA_zf1-4	0.35868062072096984	1.0
idc-PA_zf2-5	0.17013085710887288	1.0
CG6813-PC_zf1-4	0.18541642561067795	1.0
CG32767-PH_zf3-6	0.5521105153966043	1.0
rn-PC_zf1-4	0.9999811320850222	1.0
trem-PA_zf1-4	0.5816469481807506	1.0
trem-PA_zf2-5	0.34635608744219915	1.0
sqz-PA_zf1-4	0.9999999843450073	1.0
cliff-PA_zf1-4	0.7532634534496401	1.0
CG4282-PA_zf5-8	0.6259618142298502	1.0
l(3)neo38-PG_zf1-4	0.9275599282796478	1.0
l(3)neo38-PJ_zf1-4	0.9275599282796478	1.0
l(3)neo38-PF_zf1-4	0.9275599282796478	1.0
l(3)neo38-PI_zf1-4	0.9275599282796478	1.0
l(3)neo38-PA_zf1-4	0.9275599282796478	1.0
CG11696-PA_zf2-5	0.6983470261757542	1.0
CG11696-PA_zf3-6	0.11330015061875864	1.0
CG7368-PB_zf1-4	0.9341337481714649	1.0
CG7368-PC_zf1-4	0.9341337481714649	1.0
CG7101-PA_zf4-7	0.2996227738610786	1.0
CG7101-PA_zf5-8	0.5374078468561588	1.0
CG6813-PB_zf1-4	0.18541642561067795	1.0
CG6813-PD_zf1-4	0.18541642561067795	1.0
mld-PD_zf4-7	0.17013085710887288	1.0
mld-PD_zf5-8	0.493797000686953	1.0
CG1663-PA_zf1-4	0.3840553463880033	1.0
CG1663-PA_zf2-5	0.493797000686953	1.0
CG1663-PA_zf3-6	0.34635608744219915	1.0
hb-PB_zf1-4	0.9726211361556306	1.0
hb-PA_zf1-4	0.9726211361556306	1.0
CG14667-PB_zf2-5	0.2778556582016424	1.0
CG4730-PA_zf1-4	0.6841253736523378	1.0
CG4730-PA_zf2-5	0.5082325134019279	1.0
CG4730-PA_zf3-6	0.8492965387866347	1.0
CG4730-PC_zf1-4	0.6841253736523378	1.0
CG4730-PC_zf2-5	0.5082325134019279	1.0
CG4730-PC_zf3-6	0.8492965387866347	1.0
Aef1-PD_zf1-4	0.9402926584251147	1.0
CG31388-PA_zf3-6	0.31091148903301113	1.0
CG31388-PA_zf4-7	0.1187136398971761	1.0
ci-PB_zf1-4	0.5227755133111543	1.0
ci-PB_zf2-5	0.8158602237342863	1.0
CG12942-PA_zf3-6	0.1934474608122183	1.0
CG12942-PA_zf4-7	0.2673816182734903	1.0
wek-PB_zf3-6	0.34635608744219915	1.0
CG18764-PA_zf1-4	0.611218041195231	1.0
CG18764-PA_zf2-5	0.2778556582016424	1.0
CG11398-PD_zf2-5	0.8883133589361436	1.0
CG11398-PD_zf3-6	0.8385305264065047	1.0
CG11398-PD_zf4-7	0.5668637256266102	1.0
wek-PA_zf1-4	0.23760925459478122	1.0
wek-PA_zf2-5	0.2571823231485363	1.0
wek-PA_zf3-6	0.34635608744219915	1.0
wek-PB_zf1-4	0.23760925459478122	1.0
wek-PB_zf2-5	0.2571823231485363	1.0
l(3)neo38-PD_zf1-4	0.9275599282796478	1.0
l(3)neo38-PB_zf1-4	0.9275599282796478	1.0
l(3)neo38-PC_zf1-4	0.9275599282796478	1.0
l(3)neo38-PK_zf1-4	0.9275599282796478	1.0
l(3)neo38-PL_zf1-4	0.9275599282796478	1.0
CG11398-PA_zf2-5	0.8883133589361436	1.0
CG11398-PA_zf3-6	0.8385305264065047	1.0
CG11398-PA_zf4-7	0.5668637256266102	1.0
CG10543-PF_zf4-7	0.5227755133111543	1.0
CG10543-PF_zf5-8	0.739874930588188	1.0
ci-PA_zf1-4	0.5227755133111543	1.0
ci-PA_zf2-5	0.8158602237342863	1.0
CG10543-PG_zf2-5	0.5668637256266102	1.0
CG10543-PG_zf3-6	0.5964389843798517	1.0
CG10543-PG_zf4-7	0.5227755133111543	1.0
CG10543-PG_zf5-8	0.739874930588188	1.0
CG10543-PA_zf4-7	0.5227755133111543	1.0
CG10543-PA_zf5-8	0.739874930588188	1.0
CG10543-PE_zf2-5	0.5668637256266102	1.0
CG10543-PE_zf3-6	0.5964389843798517	1.0
CG10543-PE_zf4-7	0.5227755133111543	1.0
CG10543-PE_zf5-8	0.739874930588188	1.0
CG10543-PF_zf2-5	0.5668637256266102	1.0
CG10543-PF_zf3-6	0.5964389843798517	1.0
Zif-PC_zf1-4	0.32246615458012085	1.0
Zif-PC_zf2-5	0.4794862411910036	1.0
CG10543-PD_zf2-5	0.5668637256266102	1.0
CG10543-PD_zf3-6	0.5964389843798517	1.0
CG10543-PD_zf4-7	0.5227755133111543	1.0
CG10543-PD_zf5-8	0.739874930588188	1.0
CG10543-PA_zf2-5	0.5668637256266102	1.0
CG10543-PA_zf3-6	0.5964389843798517	1.0
CG12942-PA_zf5-8	0.12434025619177058	1.0
CG12942-PA_zf6-9	0.42380326116389044	1.0
CG8159-PB_zf1-4	0.17013085710887288	1.0
CG8159-PB_zf2-5	0.31091148903301113	1.0
Zif-PA_zf1-4	0.32246615458012085	1.0
Zif-PA_zf2-5	0.4794862411910036	1.0
Zif-PB_zf1-4	0.32246615458012085	1.0
Zif-PB_zf2-5	0.4794862411910036	1.0
crol-PF_zf7-10	1.0	1.0
crol-PF_zf8-11	1.0	1.0
crol-PF_zf9-12	1.0	1.0
crol-PF_zf10-13	1.0	1.0
crol-PF_zf11-14	0.9999999999936892	1.0
CG5245-PA_zf1-4	0.5668637256266102	1.0
CG5245-PA_zf2-5	0.9052962342806804	1.0
CG5245-PA_zf3-6	0.18541642561067795	1.0
crol-PB_zf12-15	1.0	1.0
crol-PB_zf13-16	0.9999999999936892	1.0
crol-PF_zf1-4	0.2778556582016424	1.0
crol-PF_zf2-5	0.9563653121916322	1.0
crol-PF_zf3-6	0.9999320878371383	1.0
crol-PF_zf4-7	1.0	1.0
crol-PF_zf5-8	1.0	1.0
crol-PF_zf6-9	1.0	1.0
crol-PB_zf4-7	1.0	1.0
crol-PB_zf5-8	1.0	1.0
crol-PB_zf6-9	1.0	1.0
crol-PB_zf7-10	1.0	1.0
crol-PB_zf8-11	1.0	1.0
crol-PB_zf9-12	0.9999999999241018	1.0
crol-PB_zf10-13	0.9999999999990057	1.0
crol-PB_zf11-14	0.9999999999996326	1.0
crol-PI_zf9-12	0.9999999999241018	1.0
crol-PI_zf10-13	0.9999999999990057	1.0
crol-PI_zf11-14	0.9999999999996326	1.0
crol-PI_zf12-15	1.0	1.0
crol-PI_zf13-16	0.9999999999936892	1.0
crol-PB_zf1-4	0.2778556582016424	1.0
crol-PB_zf2-5	0.9563653121916322	1.0
crol-PB_zf3-6	0.9999320878371383	1.0
crol-PA_zf3-6	0.9999320878371383	1.0
CG2116-PA_zf1-4	0.32246615458012085	1.0
CG2116-PA_zf2-5	0.2996227738610786	1.0
CG2116-PA_zf3-6	0.2673816182734903	1.0
CG31441-PA_zf1-4	0.4653165787811391	1.0
CG31441-PA_zf2-5	0.5816469481807506	1.0
CG10321-PA_zf2-5	0.41034218269791045	1.0
CG10321-PB_zf2-5	0.41034218269791045	1.0
crol-PA_zf2-5	0.9563653121916322	1.0
crol-PA_zf1-4	0.2778556582016424	1.0
